# CRISPR-TRAPSeq identifies the QKI RNA binding protein as important for astrocytic maturation and control of thalamocortical synapses

**DOI:** 10.1101/2020.03.13.991224

**Authors:** Kristina Sakers, Yating Liu, Lorida Llaci, Michael J. Vasek, Michael A. Rieger, Sean Brophy, Eric Tycksen, Renate Lewis, Susan E. Maloney, Joseph D. Dougherty

## Abstract

Quaking RNA binding protein(QKI) is essential for oligodendrocyte development as myelination requires MBP mRNA regulation and localization by the cytoplasmic isoforms(e.g. QKI-6). QKI-6 is also highly expressed in astrocytes, which were recently demonstrated to have regulated mRNA localization. Here, we show via CLIPseq that QKI-6 binds 3’ UTRs of a subset of astrocytic mRNAs, including many enriched in peripheral processes. Binding is enriched near stop codons, which is mediated partially by QKI binding motifs(QBMs) yet spreads to adjacent sequences. We developed CRISPR TRAPseq: a viral approach for mosaic, cell-type specific gene mutation with simultaneous translational profiling. This enabled study of QKI-deleted astrocytes in an otherwise normal brain. Astrocyte-targeted QKI deletion altered translation and maturation, while also increasing synaptic density within the astrocyte’s territory. Overall, our data indicate QKI is required for astrocyte maturation and demonstrate an approach for a highly targeted translational assessment of gene knockout in specific cell-types *in vivo.*
