## Supplementary material for "CRISPR-TRAPSeq identifies the QKI RNA binding protein as important for astrocytic maturation and control of thalamocortical synapses": Table S3

ensembl_gene_id	external_gene_name	gene_biotype	logFC	logCPM	LR	PValue	FDR
ENSMUSG00000001403	Ube2c	protein_coding	3.8374002602375707	2.3463439132481394	46.5751650571021	8.817064335895096e-12	1.2534338659908468e-7
ENSMUSG00000022033	Pbk	protein_coding	3.507237799910521	1.950690551896571	27.627601793591605	1.4706514448087216e-7	0.0010453390469700394
ENSMUSG00000026728	Vim	protein_coding	1.265397102735849	6.984270932966809	25.129592480289602	5.360391989974908e-7	0.00254011108431611
ENSMUSG00000023505	Cdca3	protein_coding	2.307374355195737	1.820518944771861	22.716653733584884	1.8773376448734913e-6	0.006672057989880388
ENSMUSG00000001665	Gstt3	protein_coding	1.5056398159829376	4.297379253975192	18.38068135533868	1.8088264169965735e-5	0.051428552688046573
ENSMUSG00000032268	Tmprss5	protein_coding	7.581473278760895	-1.2141344364318132	17.815612777772838	2.4337798559232372e-5	0.057664357386341236
ENSMUSG00000031134	Rbmx	protein_coding	1.072302518384527	4.796969089227751	16.457857811866266	4.9743571723425175e-5	0.10102208794574462
ENSMUSG00000028678	Kif2c	protein_coding	6.049675602093286	-0.9986884161400068	15.599991233749758	7.825495158424345e-5	0.1312550495766263
ENSMUSG00000002475	Abhd3	protein_coding	-0.9679626241497159	7.19630514723751	15.486509784711899	8.30961906436154e-5	0.1312550495766263
ENSMUSG00000031170	Slc38a5	protein_coding	5.688394301658201	-0.4386274884662892	14.239923270564187	1.6092010966784726e-4	0.215214912302852
ENSMUSG00000026773	Pfkfb3	protein_coding	0.9560465518257536	5.218888470128277	14.09099533915557	1.741756210422579e-4	0.215214912302852
ENSMUSG00000027797	Dclk1	protein_coding	0.8876622456614965	8.433528624077525	13.904607137847933	1.9232645834181634e-4	0.215214912302852
ENSMUSG00000085925	Rtl1	protein_coding	3.7626706883461134	-0.7216722994716029	13.770630804798838	2.0653995380605245e-4	0.215214912302852
ENSMUSG00000006398	Cdc20	protein_coding	2.732683557081138	1.2074930270625026	13.722107597050691	2.1194490519414237e-4	0.215214912302852
ENSMUSG00000030717	Nupr1	protein_coding	-1.018301235658251	7.611923052409048	13.430462532762856	2.475710664969658e-4	0.23463135208805772
ENSMUSG00000029513	Prkab1	protein_coding	1.2075427065120818	3.7928998705443906	13.151109110639375	2.873491034631935e-4	0.2553096784270474
ENSMUSG00000022558	Mroh1	protein_coding	1.141692764302656	4.9589282154275125	12.244076751558337	4.6673741655926234e-4	0.3903023008121455
ENSMUSG00000025270	Alas2	protein_coding	1.9414743473211677	2.6941070048347844	12.069720917580721	5.124737178055348e-4	0.40474035401797126
ENSMUSG00000026548	Slamf9	protein_coding	5.900146779555689	-1.9833544931264582	11.856960082596018	5.744624030371806e-4	0.4298188169250821
ENSMUSG00000030909	Anks4b	protein_coding	-5.38967212542588	-1.8363340880027303	11.664243334442613	6.371285160597052e-4	0.45287094921523846
ENSMUSG00000034906	Ncaph	protein_coding	2.735896092722134	0.3148761159342009	11.474023093189313	7.057573576368496e-4	0.4777641236269264
ENSMUSG00000041431	Ccnb1	protein_coding	1.88068615484444	1.878890750277322	11.303944621530206	7.734259836173536e-4	0.4826861250162126
ENSMUSG00000016194	Hsd11b1	protein_coding	-0.758924680170827	7.081229063676187	11.277508049012475	7.845179360358963e-4	0.4826861250162126
ENSMUSG00000064358	mt-Co3	protein_coding	2.33079799184472	4.547202825310612	11.207009497731157	8.14889350055508e-4	0.4826861250162126
ENSMUSG00000057378	Ryr3	protein_coding	2.639319496665626	0.5424849518191185	10.975721373970845	9.231331415536815e-4	0.5249304296130854
ENSMUSG00000030867	Plk1	protein_coding	3.1060835241470532	0.09287010594208936	10.857140046159321	9.84155656212936e-4	0.5381060311047345
ENSMUSG00000004098	Col5a3	protein_coding	3.7341414653533316	-1.2105957552295268	10.728340970230931	0.0010550699865597246	0.5555138862567794
ENSMUSG00000044317	Gpr4	protein_coding	1.7402863088571985	2.035275976713756	10.541361068168005	0.0011673242432898201	0.5926671943788601
ENSMUSG00000071042	Rasgrp3	protein_coding	3.1638053819121956	0.09548062933359047	10.413005258263748	0.0012513094326130042	0.6134005135871196
ENSMUSG00000019942	Cdk1	protein_coding	2.433669904719115	1.5718710758719903	10.267071530755102	0.0013542559202608295	0.6417367387475984
ENSMUSG00000029413	Naaa	protein_coding	-0.7981147986196772	5.7619077180012575	9.828489758171163	0.0017182937619114867	0.7879762619139901
ENSMUSG00000041607	Mbp	protein_coding	1.390595260739285	10.04786095805035	9.677225102893516	0.0018656618686284136	0.8199463433217334
ENSMUSG00000025574	Tk1	protein_coding	2.971123747340684	1.1447112179525734	9.64047077025904	0.001903364471695076	0.8199463433217334
ENSMUSG00000004110	Cacna1e	protein_coding	1.3067855906068453	3.3289029648982003	9.505280561943014	0.002048814299744164	0.856645414269501
ENSMUSG00000024168	Tmem204	protein_coding	-0.8451565428950055	4.608164682622279	9.442087250513186	0.0021206201610301273	0.8601279658158276
ENSMUSG00000051037	Zfp455	protein_coding	-3.1568513330347545	-0.6786767605956001	9.393002537939534	0.0021781518549078356	0.8601279658158276
ENSMUSG00000020808	Pimreg	protein_coding	3.2136950234419364	1.8216736609943973	9.29544764478775	0.002297239999017148	0.8826368601629129
ENSMUSG00000028923	Necap2	protein_coding	-0.705786144398921	7.687831505315557	8.835491286727574	0.00295428099172287	0.9999183370062761
ENSMUSG00000064357	mt-Atp6	protein_coding	2.7196649492158733	2.9012014713145784	8.783640141230826	0.0030394406042190056	0.9999183370062761
ENSMUSG00000064367	mt-Nd5	protein_coding	2.435945589445368	5.767510557084683	8.776436051347016	0.003051468239152624	0.9999183370062761
ENSMUSG00000041797	Abca9	protein_coding	3.3099963966502313	-1.4671950862047316	8.772572867516041	0.0030579379488290355	0.9999183370062761
ENSMUSG00000035686	Thrsp	protein_coding	0.6522708149368702	9.917642329175019	8.68542047060919	0.003207655695231346	0.9999183370062761
ENSMUSG00000024679	Ms4a6d	protein_coding	4.089046074289063	-1.8652621675421421	8.626845883178731	0.003312446127450961	0.9999183370062761
ENSMUSG00000043659	Npsr1	protein_coding	-3.5049712912904996	-0.15796262707884529	8.612185014025258	0.00333921472365899	0.9999183370062761
ENSMUSG00000078921	Tgtp2	protein_coding	3.599049477793808	-1.3406017156760082	8.602135000376464	0.003357691504720078	0.9999183370062761
ENSMUSG00000022012	Enox1	protein_coding	-1.4823102344837684	2.5366018325974045	8.537593683200631	0.0034788524161200444	0.9999183370062761
ENSMUSG00000064354	mt-Co2	protein_coding	2.399216522809731	2.6366021190356794	8.50313641779449	0.0035453483154573233	0.9999183370062761
ENSMUSG00000064370	mt-Cytb	protein_coding	2.0504019579204793	8.3851824555697565	8.501734409023896	0.0035480811210981777	0.9999183370062761
ENSMUSG00000022550	Adck5	protein_coding	0.9714556374579487	4.199077409317911	8.4973031426033	0.003556732669079604	0.9999183370062761
ENSMUSG00000002289	Angptl4	protein_coding	-0.9480174294021174	3.8843610233545025	8.491950827501881	0.003567211068170902	0.9999183370062761
ENSMUSG00000000530	Acvrl1	protein_coding	1.8388788632260107	1.7064315301443065	8.337634511534912	0.0038832125239616983	0.9999183370062761
ENSMUSG00000033871	Ppargc1b	protein_coding	1.3779035272533278	2.849253527457275	8.284283466608322	0.003998968160186478	0.9999183370062761
ENSMUSG00000041378	Cldn5	protein_coding	2.3076744337107544	1.5822342140143095	8.269628938963088	0.0040313744720910155	0.9999183370062761
ENSMUSG00000031538	Plat	protein_coding	0.8689909626502433	5.244849302089031	8.227990272814367	0.004124918287310497	0.9999183370062761
ENSMUSG00000024421	Lama3	protein_coding	-3.418076165122094	-1.0087128042522426	8.099304834829123	0.004428223897102158	0.9999183370062761
ENSMUSG00000030889	Vwa3a	protein_coding	2.4802783717613504	0.33797861662779843	8.012498772555027	0.00464555922016422	0.9999183370062761
ENSMUSG00000068392	Rnase13	protein_coding	-4.044401580249691	-0.8154452309245489	7.898912688807583	0.004946452224703243	0.9999183370062761
ENSMUSG00000035697	Arhgap45	protein_coding	-4.569031534597447	-0.12639021836593908	7.851784612338998	0.005077056604125643	0.9999183370062761
ENSMUSG00000024222	Fkbp5	protein_coding	1.3785884582585783	2.9882245816739097	7.813494721658211	0.0051857523822191895	0.9999183370062761
ENSMUSG00000060671	Atp8b2	protein_coding	1.147180056227567	2.894025303396761	7.774155363710377	0.005299899131018272	0.9999183370062761
ENSMUSG00000068250	Amn1	protein_coding	-0.8571115964751801	4.616829191236627	7.755302261870298	0.005355507786770498	0.9999183370062761
ENSMUSG00000026547	Tagln2	protein_coding	0.7783738593298426	4.41486338449655	7.6251648788863715	0.005755940722777724	0.9999183370062761
ENSMUSG00000039167	Adgrl4	protein_coding	3.0017758745838763	-1.1999842510723944	7.605894394118296	0.005817779886605343	0.9999183370062761
ENSMUSG00000055137	Sugct	protein_coding	-1.080423462193169	2.7815083966589187	7.5700559350340235	0.005934594242091637	0.9999183370062761
ENSMUSG00000054932	Afp	protein_coding	-4.089418002271635	-2.421495571020784	7.4816286702155965	0.006233166502915455	0.9999183370062761
ENSMUSG00000048922	Cdca2	protein_coding	4.486975743106146	-0.40247754819740955	7.473622570243947	0.0062609446853972	0.9999183370062761
ENSMUSG00000040046	Tph1	protein_coding	-4.543499261613713	-2.1360007364177838	7.463047812243163	0.006297828929693161	0.9999183370062761
ENSMUSG00000027435	Cd93	protein_coding	3.132641874251405	-1.027186339559586	7.435459359745156	0.006395103812783171	0.9999183370062761
ENSMUSG00000000594	Gm2a	protein_coding	-0.6050536405663456	9.14507104263506	7.4305384293019765	0.006412615185876915	0.9999183370062761
ENSMUSG00000020914	Top2a	protein_coding	2.1792015828209266	0.3423624462744633	7.389008610431748	0.006562364931962771	0.9999183370062761
ENSMUSG00000018500	Adora2b	protein_coding	-0.7551575456449836	4.624361172359111	7.376870135233337	0.006606805082249772	0.9999183370062761
ENSMUSG00000052160	Pld4	protein_coding	2.3366549566342307	1.5916894984598886	7.353169718913449	0.0066944625039737585	0.9999183370062761
ENSMUSG00000064363	mt-Nd4	protein_coding	2.0919387812255	6.658926149787965	7.328476435713441	0.006787056048731923	0.9999183370062761
ENSMUSG00000058672	Tubb2a	protein_coding	0.7172026943596069	11.102834875371105	7.202402197992344	0.00728060605138604	0.9999183370062761
ENSMUSG00000031934	Panx1	protein_coding	1.2085983697362381	2.388315276621283	7.100114348628671	0.007707903425464752	0.9999183370062761
ENSMUSG00000031502	Col4a1	protein_coding	1.5620255422642155	1.7382124673460544	7.039659264344181	0.007972419735806141	0.9999183370062761
ENSMUSG00000027713	1810062G17Rik	protein_coding	-2.4374512335520575	0.15214649258170757	7.014674025930552	0.008084435046580149	0.9999183370062761
ENSMUSG00000054003	Tdrd9	protein_coding	3.2845283428539576	-1.4807048206266111	7.000860543633705	0.00814705420647985	0.9999183370062761
ENSMUSG00000027254	Map1a	protein_coding	0.8246223924184668	6.267563396901833	6.993670900276186	0.00817984233279534	0.9999183370062761
ENSMUSG00000009248	Ascl2	protein_coding	3.540401631698224	-2.223303492843442	6.931290422158757	0.00847005545683021	0.9999183370062761
ENSMUSG00000046160	Olig1	protein_coding	0.7158739494144704	5.8774783702247	6.897765378030638	0.008630355771762733	0.9999183370062761
ENSMUSG00000047878	A4galt	protein_coding	3.8514357524613536	-1.3131425835246595	6.892872110952224	0.00865401129282369	0.9999183370062761
ENSMUSG00000027485	Bpifb1	protein_coding	-3.5851132634128846	0.16609183068088668	6.892544338951986	0.008655598210496739	0.9999183370062761
ENSMUSG00000012819	Cdh23	protein_coding	3.4957781934446075	-0.6526655203146374	6.829128981854449	0.008968298924121794	0.9999183370062761
ENSMUSG00000025938	Slco5a1	protein_coding	-2.9132042047036877	-0.715499924637291	6.820174107919989	0.009013378055608673	0.9999183370062761
ENSMUSG00000026604	Ptpn14	protein_coding	2.10236702166287	0.9460934685338939	6.81871768001275	0.009020731666843728	0.9999183370062761
ENSMUSG00000021478	Drd1	protein_coding	1.193329697702956	2.911180972019215	6.818645787853745	0.009021094814676403	0.9999183370062761
ENSMUSG00000054484	Tmem62	protein_coding	-0.8048137578714789	3.731792977916557	6.8010487280311	0.009110434383130483	0.9999183370062761
ENSMUSG00000032172	Olfm2	protein_coding	0.6388440773080473	7.754950887221072	6.7720587734747255	0.009259595869135308	0.9999183370062761
ENSMUSG00000071984	Fndc1	protein_coding	2.351030370817323	-0.11418172220382258	6.763744657306975	0.009302834145556679	0.9999183370062761
ENSMUSG00000056492	Adgrf5	protein_coding	3.157959513832891	-0.5917781253581671	6.757287892207334	0.009336555726075137	0.9999183370062761
ENSMUSG00000026023	Cdk15	protein_coding	-3.9859485985570475	-1.9224282172747444	6.717408742003222	0.00954762483082102	0.9999183370062761
ENSMUSG00000050963	Kcns2	protein_coding	-1.416011499235732	2.322390617018276	6.708299962237362	0.009596517006772443	0.9999183370062761
ENSMUSG00000020315	Sptbn1	protein_coding	1.0793171865445905	6.091914957886255	6.704677980127329	0.00961602952239479	0.9999183370062761
ENSMUSG00000042195	Slc35f2	protein_coding	3.2477638833516154	-0.24861932360695874	6.6692287672704715	0.009809162664303662	0.9999183370062761
ENSMUSG00000057738	Sptan1	protein_coding	0.8164780366226885	6.902192159267775	6.65856923657171	0.009868011431330894	0.9999183370062761
ENSMUSG00000025871	4833439L19Rik	protein_coding	-0.5714424752121783	9.293275359830778	6.557102511267984	0.010446633014931263	0.9999183370062761
ENSMUSG00000038642	Ctss	protein_coding	1.563484899467813	3.3856471063054743	6.555586256394006	0.010455538535633236	0.9999183370062761
ENSMUSG00000028702	Rad54l	protein_coding	3.185361336042796	-1.2568040905045101	6.552335183126054	0.010474659530459526	0.9999183370062761
ENSMUSG00000018707	Dync1h1	protein_coding	0.95071732300975	5.562771494156121	6.542324277946232	0.010533763594485447	0.9999183370062761
ENSMUSG00000021340	Gpld1	protein_coding	0.7980282628740872	5.780992494790068	6.468078478968664	0.0109829218841256	0.9999183370062761
ENSMUSG00000040296	Ddx58	protein_coding	1.085405384493371	2.44668091831168	6.454050209453033	0.011069970339204526	0.9999183370062761
ENSMUSG00000052102	Gnpda1	protein_coding	0.5547631186918841	6.364345906167919	6.419782350273749	0.011285599179024474	0.9999183370062761
ENSMUSG00000030790	Adm	protein_coding	1.3748904410725544	1.3135346456210781	6.395251999739196	0.011442598590883018	0.9999183370062761
ENSMUSG00000002732	Fkbp7	protein_coding	-1.019994288688587	2.327760710532222	6.394805787463579	0.011445475111197057	0.9999183370062761
ENSMUSG00000054892	Txk	protein_coding	-3.754376913428144	-2.33177158862081	6.333538181169162	0.011847572463452782	0.9999183370062761
ENSMUSG00000096887	Gm20594	protein_coding	2.903141410879162	-0.346442215152443	6.325544799751462	0.011901092007856244	0.9999183370062761
ENSMUSG00000022322	Shcbp1	protein_coding	3.0810980814253868	-0.3676562843523056	6.304113328057305	0.012045814637509736	0.9999183370062761
ENSMUSG00000026928	Card9	protein_coding	3.2963123916196917	-0.9572163901043568	6.2965386767390115	0.012097396040875737	0.9999183370062761
ENSMUSG00000064360	mt-Nd3	protein_coding	2.109710825545965	3.3192011104763144	6.2730896137445455	0.012258520976199984	0.9999183370062761
ENSMUSG00000070345	Hsf5	protein_coding	-4.062094674769732	-2.355419704017122	6.246624788468967	0.012443018519294708	0.9999183370062761
ENSMUSG00000030518	Fam189a1	protein_coding	0.7720662417340948	3.9428069563835293	6.2168431173457925	0.012654054473901895	0.9999183370062761
ENSMUSG00000037731	Themis2	protein_coding	3.792140127513221	-0.8517824962644392	6.195660004304427	0.012806395754238248	0.9999183370062761
ENSMUSG00000028174	Rpe65	protein_coding	0.962638276035308	2.7499961647417868	6.190275159239093	0.012845421232560324	0.9999183370062761
ENSMUSG00000022346	Myc	protein_coding	-1.0544858280552878	3.078158264198312	6.180334141822785	0.012917787994461201	0.9999183370062761
ENSMUSG00000029338	Antxr2	protein_coding	-2.786768666336861	-1.196342222263615	6.172586390334292	0.012974479109260745	0.9999183370062761
ENSMUSG00000033720	Sfxn5	protein_coding	-0.7827947423746958	10.673056713858196	6.1473631602730165	0.01316081813197705	0.9999183370062761
ENSMUSG00000025504	Eps8l2	protein_coding	-3.312538295768351	-1.0628511198510042	6.137995806145264	0.013230719026437158	0.9999183370062761
ENSMUSG00000068323	Slc4a5	protein_coding	-3.116359901586829	-0.8485784193165742	6.1047243131818405	0.013482098023582445	0.9999183370062761
ENSMUSG00000044349	Snhg11	protein_coding	0.8021599047801121	6.0822409588944035	6.092659720172833	0.013574459565233633	0.9999183370062761
ENSMUSG00000028167	Bdh2	protein_coding	0.7839429496402569	4.382287713941059	6.0917651918339	0.01358133356524296	0.9999183370062761
ENSMUSG00000056481	Cd248	protein_coding	2.876641852149317	-0.39787023394152476	6.079263466155181	0.013677778569506485	0.9999183370062761
ENSMUSG00000058290	Espl1	protein_coding	2.1654254721875255	1.5274254880546114	6.03680421379174	0.01401062410944686	0.9999183370062761
ENSMUSG00000031070	Mrgprf	protein_coding	3.381834929583401	-0.1948039480301294	6.034759012293119	0.014026865608522301	0.9999183370062761
ENSMUSG00000039683	Sdk1	protein_coding	2.0866283175979774	0.7248732097244852	6.0166149424976165	0.014171803618722292	0.9999183370062761
ENSMUSG00000043091	Tuba1c	protein_coding	0.961466982535027	3.87908301759063	6.0047171537100725	0.014267681047602678	0.9999183370062761
ENSMUSG00000037548	H2-DMb2	protein_coding	3.5871604726653086	-0.23349856963478424	5.983062130243862	0.014443903305454857	0.9999183370062761
ENSMUSG00000017716	Birc5	protein_coding	1.4179221783283693	1.0216940422681156	5.892150780364631	0.01520851471165269	0.9999183370062761
ENSMUSG00000038216	Pnmt	protein_coding	-2.841792575810405	-0.7719480601730685	5.877605067312745	0.01533466629721567	0.9999183370062761
ENSMUSG00000021792	Prxl2a	protein_coding	-0.5437326442369425	8.722624793086029	5.868175568792935	0.015417021561025604	0.9999183370062761
ENSMUSG00000000739	Sult5a1	protein_coding	-2.371483562194719	-0.3675542148385605	5.866165445691125	0.015434636392971251	0.9999183370062761
ENSMUSG00000024076	Vit	protein_coding	0.911638872097844	3.194532823781286	5.85362517699223	0.015544996699127362	0.9999183370062761
ENSMUSG00000024501	Dpysl3	protein_coding	0.7370226684247573	5.1534909764531625	5.83153635500728	0.01574137030831574	0.9999183370062761
ENSMUSG00000033967	Rnf225	protein_coding	-3.154027556988806	-0.9539920506293705	5.802644347646332	0.016002090800486188	0.9999183370062761
ENSMUSG00000028139	Riiad1	protein_coding	-0.847273419682845	3.7760275129335796	5.75178990075193	0.016471865581262672	0.9999183370062761
ENSMUSG00000032643	Fhl3	protein_coding	1.9433216693464395	-0.9146287244526957	5.74549772625322	0.016530970855697096	0.9999183370062761
ENSMUSG00000018654	Ikzf1	protein_coding	3.1798863113754114	-0.5260119298774723	5.7143817536432735	0.01682648898081823	0.9999183370062761
ENSMUSG00000037708	Spag6	protein_coding	-3.062432921885047	-1.1112735601379349	5.70554918616871	0.01691136354357809	0.9999183370062761
ENSMUSG00000049502	Dtx3l	protein_coding	1.3872824284488885	1.9977002379796203	5.652366258880667	0.017431834472810236	0.9999183370062761
ENSMUSG00000040113	Mettl11b	protein_coding	-0.8869818132416164	3.074515482456098	5.614573206179827	0.017811718482365457	0.9999183370062761
ENSMUSG00000003779	Kif20a	protein_coding	1.8526511661494751	0.0412074008211841	5.580616672219788	0.01816032697925585	0.9999183370062761
ENSMUSG00000025555	Farp1	protein_coding	-0.5907218875853109	5.803209811350208	5.5732086742978595	0.01823731145503848	0.9999183370062761
ENSMUSG00000028392	Bspry	protein_coding	-3.2064658798692363	-1.2589361350998742	5.573157725493166	0.018237842084122945	0.9999183370062761
ENSMUSG00000053293	Pom121	protein_coding	0.7870603881319598	4.246124607071092	5.570371305818724	0.018266886789569954	0.9999183370062761
ENSMUSG00000075256	Cerkl	protein_coding	-2.1771514141866795	-0.9220152604712293	5.560668026549791	0.018368403869292966	0.9999183370062761
ENSMUSG00000025287	Acot9	protein_coding	0.6492520015203437	4.838377678354397	5.5553212964064755	0.01842459092188233	0.9999183370062761
ENSMUSG00000050565	Tor1aip2	protein_coding	-0.5429170641071455	6.509552864478904	5.515109613500271	0.018852891795465773	0.9999183370062761
ENSMUSG00000064345	mt-Nd2	protein_coding	2.0078914918904287	6.198235935711176	5.508080179913293	0.018928813238648364	0.9999183370062761
ENSMUSG00000044201	Cdc25c	protein_coding	2.12541751862338	-0.2307262457378134	5.469229215023869	0.01935415957149726	0.9999183370062761
ENSMUSG00000031207	Msn	protein_coding	0.8559120623087372	3.733113353184744	5.469220575645969	0.019354255247395855	0.9999183370062761
ENSMUSG00000069917	Hba-a2	protein_coding	0.9429359029010285	5.812906132806085	5.410245323693118	0.020018902469612472	0.9999183370062761
ENSMUSG00000044244	Il20rb	protein_coding	-3.435341832425843	-1.0839418794513922	5.38372994028758	0.020325378122430616	0.9999183370062761
ENSMUSG00000047910	Pcdhb16	protein_coding	2.730709104813302	-1.1706129404793562	5.371153780810575	0.020472431374196014	0.9999183370062761
ENSMUSG00000006611	Hfe	protein_coding	0.7803577388747286	3.4209648711969924	5.36435296006751	0.020552411593653373	0.9999183370062761
ENSMUSG00000069601	Ank3	protein_coding	0.9875949088177507	4.726968599547736	5.362641656088796	0.020572588035019556	0.9999183370062761
ENSMUSG00000029173	Sepsecs	protein_coding	-1.0692734397512527	2.646725945983149	5.354668631122194	0.020666861296176915	0.9999183370062761
ENSMUSG00000074476	Spc24	protein_coding	1.2909138513897704	1.8309407667872377	5.352676069789948	0.02069049113266283	0.9999183370062761
ENSMUSG00000071691	Gm960	protein_coding	-1.779224601343981	0.7941391134779386	5.352048742188303	0.02069793641171593	0.9999183370062761
ENSMUSG00000055027	Smyd1	protein_coding	-0.8134835494426462	3.098116745724275	5.327850775276332	0.020987250059898	0.9999183370062761
ENSMUSG00000035355	Kcnh4	protein_coding	-2.2649075408947628	0.795140466816837	5.305627460307848	0.0212566418234976	0.9999183370062761
ENSMUSG00000020908	Myh3	protein_coding	-2.159066114237124	0.9981428789729558	5.30370045093713	0.021280169109757597	0.9999183370062761
ENSMUSG00000037418	Best1	protein_coding	2.20753253947218	-0.24177279576196642	5.300345755455443	0.021321191668813855	0.9999183370062761
ENSMUSG00000039830	Olig2	protein_coding	0.8487843268114855	3.069897694698428	5.2795176406359285	0.02157772502234967	0.9999183370062761
ENSMUSG00000005410	Mcm5	protein_coding	1.2986132051288046	3.041570396347085	5.257917579593691	0.021847144029182707	0.9999183370062761
ENSMUSG00000019853	Hebp2	protein_coding	1.1402345131019946	2.9065830084543927	5.249976169774037	0.02194707156840809	0.9999183370062761
ENSMUSG00000022768	Ccdc116	protein_coding	-2.1851605051633083	-0.2374708990440874	5.249709349904166	0.021950437197210695	0.9999183370062761
ENSMUSG00000051000	Fam160a1	protein_coding	-2.5991249882360523	1.4559159885674942	5.247252485040338	0.021981452884852183	0.9999183370062761
ENSMUSG00000025529	Zfp711	protein_coding	2.598545934566193	-0.0899916850162412	5.187509019027026	0.022749801823111555	0.9999183370062761
ENSMUSG00000030237	Slco1a4	protein_coding	3.0292474545736012	-0.3067370101561559	5.177086782157279	0.022886665707879544	0.9999183370062761
ENSMUSG00000004341	Gpx6	protein_coding	-3.335807007346817	-1.5586537789111874	5.170183776761435	0.02297778494402876	0.9999183370062761
ENSMUSG00000022094	Slc39a14	protein_coding	1.2998969181850577	1.7943512191933169	5.135143694599369	0.023446146138963685	0.9999183370062761
ENSMUSG00000036402	Gng12	protein_coding	-0.5845037950974935	6.711310202462216	5.11688359837758	0.02369413135883147	0.9999183370062761
ENSMUSG00000062761	Zfp512	protein_coding	0.7020511506396382	4.50081634832441	5.111560055619546	0.02376693985574971	0.9999183370062761
ENSMUSG00000061654	Spry3	protein_coding	-1.1669881509749598	2.406740311280417	5.104913409818083	0.023858169899330543	0.9999183370062761
ENSMUSG00000054226	Tprkb	protein_coding	-0.49782008172773407	7.938343280136933	5.090932038652909	0.024051262079508723	0.9999183370062761
ENSMUSG00000021175	Cdca7l	protein_coding	3.2082906497741046	-0.9702212726581985	5.088123674756288	0.024090242616822445	0.9999183370062761
ENSMUSG00000078640	Gm11627	protein_coding	-0.643913799907036	4.999505381815983	5.083493966541255	0.02415464685747253	0.9999183370062761
ENSMUSG00000001260	Gabrg1	protein_coding	-0.8362022398654699	3.687259688324449	5.079384982106243	0.024211956900809174	0.9999183370062761
ENSMUSG00000031262	Cenpi	protein_coding	3.41561155080174	-0.8189411151841366	5.071908495810282	0.024316597353552374	0.9999183370062761
ENSMUSG00000027715	Ccna2	protein_coding	2.311626826991803	-1.8284433018608814	5.047613360091384	0.024659882735256742	0.9999183370062761
ENSMUSG00000019846	Lama4	protein_coding	2.1715088137667387	0.049089921616124826	5.04070938349885	0.02475834945987259	0.9999183370062761
ENSMUSG00000024130	Abca3	protein_coding	0.7056148419646876	4.591383446846213	5.022431602173056	0.025021008530448415	0.9999183370062761
ENSMUSG00000074892	B3galt5	protein_coding	-1.2650585715611657	2.710186729982179	5.011522880745332	0.02517914822770112	0.9999183370062761
ENSMUSG00000041406	BC055324	protein_coding	2.853156884090513	-2.1872130587447742	4.990522023835757	0.02548651894067223	0.9999183370062761
ENSMUSG00000039155	Cdh26	protein_coding	-2.1586278715029072	-0.05126118749611817	4.957985294127287	0.025970448152833732	0.9999183370062761
ENSMUSG00000069763	Tmem100	protein_coding	-0.49783983248725633	7.598945668471844	4.940176278480292	0.026239360449684845	0.9999183370062761
ENSMUSG00000064341	mt-Nd1	protein_coding	1.6833511087528847	7.741047320805937	4.9364266056412145	0.02629634750398977	0.9999183370062761
ENSMUSG00000061322	Dnaic1	protein_coding	-0.6087823246203325	6.148036694855021	4.902790206134852	0.02681333821751611	0.9999183370062761
ENSMUSG00000021474	Sfxn1	protein_coding	0.4836132757794329	6.949089519084265	4.881556082618886	0.02714513695123687	0.9999183370062761
ENSMUSG00000020393	Kremen1	protein_coding	1.1549961761032395	2.869809943801832	4.864529806458133	0.027414268000533624	0.9999183370062761
ENSMUSG00000047257	Prss45	protein_coding	-1.875498509915672	1.5157938355831158	4.8567736287690355	0.027537787030679266	0.9999183370062761
ENSMUSG00000026383	Epb41l5	protein_coding	0.8092238768951505	3.9818661667145023	4.831936213396367	0.027937238923587595	0.9999183370062761
ENSMUSG00000054320	Lrrc36	protein_coding	-3.12051312960449	-0.8735634275552612	4.829598637120249	0.027975142484493076	0.9999183370062761
ENSMUSG00000003436	Dll3	protein_coding	-2.582245894719951	-1.2519717101260257	4.823237189963278	0.02807856389976057	0.9999183370062761
ENSMUSG00000039055	Eme1	protein_coding	2.187180038194074	-1.0406010555980385	4.8151210623118175	0.02821108999729958	0.9999183370062761
ENSMUSG00000032482	Cspg5	protein_coding	-0.4849577813840239	8.913171376150483	4.807381328148694	0.028338076508088682	0.9999183370062761
ENSMUSG00000027995	Tlr2	protein_coding	3.675706399483845	-0.906502208766973	4.794318525505723	0.028553750235575145	0.9999183370062761
ENSMUSG00000064351	mt-Co1	protein_coding	1.3875325208348679	9.203569003002174	4.7830950866075455	0.028740419708095107	0.9999183370062761
ENSMUSG00000064368	mt-Nd6	protein_coding	1.9945157557061126	3.281958935148471	4.767207229535655	0.029006843312506882	0.9999183370062761
ENSMUSG00000001794	Capns1	protein_coding	0.4739967586446143	7.580823492097285	4.7667493445558495	0.02901455960523991	0.9999183370062761
ENSMUSG00000018899	Irf1	protein_coding	0.710680297156547	3.6225252140415662	4.754043072258556	0.029229541014287496	0.9999183370062761
ENSMUSG00000042581	Thsd7b	protein_coding	1.8271280435657002	0.42040466667276805	4.746077118438958	0.029365164936582717	0.9999183370062761
ENSMUSG00000034947	Tmem106a	protein_coding	2.2932641560349514	0.20131059096231546	4.744930886346149	0.029384733924536693	0.9999183370062761
ENSMUSG00000005233	Spc25	protein_coding	1.898391277318078	1.0541828076049722	4.737631885895437	0.02950966480313506	0.9999183370062761
ENSMUSG00000026874	Hc	protein_coding	-2.905006534338506	-0.5924106549955566	4.735736437692948	0.029542198011992746	0.9999183370062761
ENSMUSG00000022496	Tnfrsf17	protein_coding	2.9277308717629444	-2.0133071153823576	4.734574435824914	0.029562160921729818	0.9999183370062761
ENSMUSG00000000346	Dazap2	protein_coding	-0.4308700144073197	9.613503579894626	4.723150571693395	0.02975916999381268	0.9999183370062761
ENSMUSG00000030544	Mesp1	protein_coding	-3.190969556884764	-1.620975233097484	4.722411198449116	0.029771967815745242	0.9999183370062761
ENSMUSG00000050567	Maml1	protein_coding	1.0772272740511561	2.012158384836853	4.719728935827504	0.029818443292301808	0.9999183370062761
ENSMUSG00000001864	Aif1l	protein_coding	0.6058611556940432	5.287465399694906	4.716198644372637	0.02987972778473437	0.9999183370062761
ENSMUSG00000006403	Adamts4	protein_coding	1.0674354590847082	3.6057784951705654	4.705440249257201	0.03006730008211	0.9999183370062761
ENSMUSG00000044229	Nxpe4	protein_coding	-0.879856045197718	3.395032847470212	4.702323023414939	0.030121877789771333	0.9999183370062761
ENSMUSG00000042700	Sipa1l1	protein_coding	0.6868941418387073	5.544198477725892	4.695963458955033	0.030233544158537035	0.9999183370062761
ENSMUSG00000024210	Ip6k3	protein_coding	-1.0329195376230278	2.703019203359215	4.688478593949965	0.03036552240484593	0.9999183370062761
ENSMUSG00000002870	Mcm2	protein_coding	1.3211665794533864	2.0203213751515587	4.685643229682551	0.030415674183562873	0.9999183370062761
ENSMUSG00000036699	Zcchc12	protein_coding	0.6493787167187998	4.964464871136012	4.6541046482666175	0.030979385102408673	0.9999183370062761
ENSMUSG00000044456	Rin3	protein_coding	2.4181595397741047	-0.3234054015832037	4.648893305046764	0.031073574778066736	0.9999183370062761
ENSMUSG00000036053	Fmnl2	protein_coding	-0.8810589851102182	3.2613794210759726	4.646252574066788	0.031121417240842664	0.9999183370062761
ENSMUSG00000022844	Pdia5	protein_coding	2.563718301568885	-0.2938127589639657	4.637136562477307	0.03128716439333698	0.9999183370062761
ENSMUSG00000082361	Btc	protein_coding	2.5246892193650514	-1.6000722511872567	4.6354788165683445	0.03131740430387717	0.9999183370062761
ENSMUSG00000051486	Pcdhb11	protein_coding	2.654305190674888	0.4585338477342601	4.609899507159735	0.03178789603388553	0.9999183370062761
ENSMUSG00000038932	Tcfl5	protein_coding	2.706194090069804	-2.306682565508663	4.603091494179701	0.031914357338318176	0.9999183370062761
ENSMUSG00000001663	Gstt1	protein_coding	0.5443060153968431	6.244566618424305	4.595453662297949	0.03205685792469674	0.9999183370062761
ENSMUSG00000015748	Prpf3	protein_coding	0.8098336739173408	3.597193260057652	4.586171311164427	0.03223093502006771	0.9999183370062761
ENSMUSG00000022178	Ajuba	protein_coding	1.23040918029719	1.1522605089076654	4.583293770711492	0.03228509924566095	0.9999183370062761
ENSMUSG00000026018	Ica1l	protein_coding	-1.210402854939767	2.4782803808481657	4.574079372207747	0.03245918292191737	0.9999183370062761
ENSMUSG00000033276	Stk36	protein_coding	-1.0931384571588783	1.9747789823058859	4.570974751537265	0.03251805764826725	0.9999183370062761
ENSMUSG00000054999	Naaladl1	protein_coding	-2.805273349672823	-1.3356403927200238	4.564476698168647	0.03264164516163689	0.9999183370062761
ENSMUSG00000021485	Mxd3	protein_coding	2.1873354101212588	0.5879468289642553	4.559759521008731	0.03273166905459847	0.9999183370062761
ENSMUSG00000021697	Depdc1b	protein_coding	-2.5919571624755915	-1.0193322890871825	4.559181955308507	0.03274270927528602	0.9999183370062761
ENSMUSG00000046717	Igbp1b	protein_coding	3.2104869619016663	-0.9635822522025843	4.547542598978827	0.032966027333213944	0.9999183370062761
ENSMUSG00000043531	Sorcs1	protein_coding	1.2645509191978255	2.56982344363461	4.54393730223887	0.03303552240260179	0.9999183370062761
ENSMUSG00000019874	Fabp7	protein_coding	0.5498202777824657	9.408190583500659	4.531251541218582	0.03328126972787858	0.9999183370062761
ENSMUSG00000078963	Hsbp1l1	protein_coding	-1.299225986566727	1.708934775921475	4.524186623540284	0.033418957726348765	0.9999183370062761
ENSMUSG00000045689	Pcdhb4	protein_coding	1.7343067346379177	0.07841393979032414	4.506065204363133	0.03377485328365649	0.9999183370062761
ENSMUSG00000066894	Vsig10	protein_coding	-2.9014936359036287	-0.21656853153847272	4.504670941139429	0.03380239946910777	0.9999183370062761
ENSMUSG00000025007	Aldh18a1	protein_coding	0.7301522469442224	4.88382623870083	4.502104979263488	0.03385315605022922	0.9999183370062761
ENSMUSG00000063626	Unc5d	protein_coding	1.125437979813156	1.878371172568758	4.500352787688523	0.03388786142146342	0.9999183370062761
ENSMUSG00000034201	Gas2l1	protein_coding	0.6852393278416338	3.646525116065002	4.496905360204845	0.033956252634495164	0.9999183370062761
ENSMUSG00000027287	Snap23	protein_coding	-1.034297415409377	3.743340183797323	4.490287285989176	0.03408794874337399	0.9999183370062761
ENSMUSG00000037316	Bag4	protein_coding	1.1236069129546078	2.9820188573147783	4.49017608964707	0.03409016604496925	0.9999183370062761
ENSMUSG00000021613	Hapln1	protein_coding	-0.7656036076917621	3.723797582577368	4.489602233874905	0.03410161136574043	0.9999183370062761
ENSMUSG00000022744	Cldnd1	protein_coding	-0.7204648364932928	7.166498213317116	4.4831817712222914	0.03422993907244436	0.9999183370062761
ENSMUSG00000030342	Cd9	protein_coding	0.45584503270666393	7.607856513406739	4.481734290256242	0.034258939969553294	0.9999183370062761
ENSMUSG00000040533	Matn1	protein_coding	3.053759000941745	-1.7297847805611195	4.472447676087619	0.03444561325724504	0.9999183370062761
ENSMUSG00000007655	Cav1	protein_coding	1.0086409757637869	2.81043136590186	4.465311327006117	0.034589785728777064	0.9999183370062761
ENSMUSG00000040594	Ranbp17	protein_coding	-1.988961567593116	0.4048748516688791	4.457980673298442	0.03473854069898688	0.9999183370062761
ENSMUSG00000055943	Emc7	protein_coding	-0.4711466629119058	7.251198509190878	4.456609347528882	0.03476644208087823	0.9999183370062761
ENSMUSG00000030536	Iqgap1	protein_coding	0.8436940507945211	2.8571925426310427	4.438634823849811	0.035134331242309205	0.9999183370062761
ENSMUSG00000029371	Cxcl5	protein_coding	-2.666289399287934	-1.3958991647395766	4.434247509555162	0.03522474419035781	0.9999183370062761
ENSMUSG00000022321	Cdh10	protein_coding	-0.7214058329429872	3.720112682883092	4.420450113661776	0.03551066787033726	0.9999183370062761
ENSMUSG00000023861	Mpc1	protein_coding	-0.532160164590455	8.512486035978482	4.4203794232719815	0.03551213902407955	0.9999183370062761
ENSMUSG00000026131	Dst	protein_coding	1.0115358454238406	3.361211485043293	4.417390691280023	0.03557439657785039	0.9999183370062761
ENSMUSG00000044950	Pwwp2a	protein_coding	1.2648267816284278	1.9665411656962952	4.412395079358458	0.035678714047910426	0.9999183370062761
ENSMUSG00000023439	Gnb3	protein_coding	3.003441947175442	-1.0141990551572186	4.406233798152657	0.035807813789397645	0.9999183370062761
ENSMUSG00000020901	Pik3r5	protein_coding	2.2293262752410015	0.0061158987035658426	4.402184042254001	0.03589293607184034	0.9999183370062761
ENSMUSG00000042745	Id1	protein_coding	0.48561406886886266	8.180594294218627	4.395388768355815	0.03603624280640834	0.9999183370062761
ENSMUSG00000074802	Gas2l3	protein_coding	2.0680633571685973	-0.8018278320258843	4.389201036747922	0.036167257904879194	0.9999183370062761
ENSMUSG00000021703	Serinc5	protein_coding	1.1088107281742268	2.6919235663935734	4.3838994496171395	0.036279906904022954	0.9999183370062761
ENSMUSG00000009418	Nav1	protein_coding	0.8202569246250112	5.166662228026945	4.370539008264089	0.036565423887072214	0.9999183370062761
ENSMUSG00000048327	Ckap2l	protein_coding	2.0793544885261706	1.0928569763768499	4.366850861132837	0.036644654404484625	0.9999183370062761
ENSMUSG00000057182	Scn3a	protein_coding	0.8807653320161143	2.15088270977076	4.3627201951950685	0.03673360475725293	0.9999183370062761
ENSMUSG00000024696	Lpxn	protein_coding	1.7980850201420078	0.9758347552934087	4.343455796437425	0.037151443272899584	0.9999183370062761
ENSMUSG00000022018	Rgcc	protein_coding	-0.5686887339500385	6.054371186226139	4.3398591329707585	0.037230003593329085	0.9999183370062761
ENSMUSG00000036502	Tmem255a	protein_coding	1.6536928531839192	2.19451130725235	4.323126380441064	0.03759778435706699	0.9999183370062761
ENSMUSG00000045404	Kcnk13	protein_coding	1.9228944950285858	0.11396651376789571	4.32024809358755	0.03766143093736687	0.9999183370062761
ENSMUSG00000001943	Vsig2	protein_coding	1.3841319303101256	1.1602826790815057	4.312708451372751	0.03782868824202295	0.9999183370062761
ENSMUSG00000049728	Zfp668	protein_coding	0.8595819687324668	3.790717122786831	4.311554002023193	0.037854366855849274	0.9999183370062761
ENSMUSG00000020963	Tshr	protein_coding	2.7664308684332672	-0.14461308349445803	4.309432198370917	0.037901610145471165	0.9999183370062761
ENSMUSG00000030088	Aldh1l1	protein_coding	0.6709562146874711	9.16089418418911	4.3082427399064045	0.037928121207935546	0.9999183370062761
ENSMUSG00000024107	Lhcgr	protein_coding	-1.298517065636397	0.901289904068435	4.300091361751226	0.03811032568202133	0.9999183370062761
ENSMUSG00000038552	Fndc4	protein_coding	-0.4959671736299635	6.821003642540683	4.288437719513709	0.03837240976938024	0.9999183370062761
ENSMUSG00000013629	Cad	protein_coding	0.8473672055062645	3.282026239772987	4.2829967857464695	0.038495419732638765	0.9999183370062761
ENSMUSG00000026478	Lamc1	protein_coding	1.0172038388824447	2.581089144641671	4.278645972720749	0.03859408141588489	0.9999183370062761
ENSMUSG00000042104	Uggt2	protein_coding	-1.0285470345415075	2.2633028620730067	4.267861581195458	0.038839779608052495	0.9999183370062761
ENSMUSG00000045374	Wdr81	protein_coding	0.769010894108444	4.113549813745324	4.264034680533033	0.03892736077170443	0.9999183370062761
ENSMUSG00000032744	Heyl	protein_coding	-0.6406144869166008	5.483160397434885	4.26053002764067	0.039007748768459416	0.9999183370062761
ENSMUSG00000041754	Trem3	protein_coding	-2.7262463410082405	-0.6709334699632058	4.26017732829216	0.03901584844825992	0.9999183370062761
ENSMUSG00000038943	Prc1	protein_coding	2.1430613028343988	0.23112789758369026	4.258961593481995	0.03904378110988482	0.9999183370062761
ENSMUSG00000039194	Rlbp1	protein_coding	0.5758785033444153	7.725945170660896	4.240303861056418	0.039475101295187984	0.9999183370062761
ENSMUSG00000045092	S1pr1	protein_coding	-0.46720794749256167	8.865017047003926	4.223759686123401	0.039861743026726786	0.9999183370062761
ENSMUSG00000021636	Marveld2	protein_coding	-3.3913062122705266	-1.5427831798161113	4.21519696437332	0.04006341473893913	0.9999183370062761
ENSMUSG00000041193	Pla2g5	protein_coding	0.9101874273609195	3.449716589035372	4.210625212342498	0.04017152818779232	0.9999183370062761
ENSMUSG00000036352	Ubac1	protein_coding	-0.4437893193117479	6.369749032573766	4.2064398809849735	0.04027077200665542	0.9999183370062761
ENSMUSG00000036896	C1qc	protein_coding	1.6997959520402275	2.241529642199742	4.205742578703905	0.040287331639574486	0.9999183370062761
ENSMUSG00000020669	Sh3yl1	protein_coding	-0.787701621021721	3.6081898082034605	4.203826377097244	0.040332874685694325	0.9999183370062761
ENSMUSG00000019478	Rab4a	protein_coding	-0.46735194959843024	6.589776094836214	4.19612200664622	0.040516533402685566	0.9999183370062761
ENSMUSG00000068758	Il3ra	protein_coding	-3.445745790955684	-0.9843227848329228	4.18414725079958	0.040803735521779586	0.9999183370062761
ENSMUSG00000032038	St3gal4	protein_coding	-0.47001844620443045	6.0899014214313185	4.1774264893911806	0.04096586184468382	0.9999183370062761
ENSMUSG00000003617	Cp	protein_coding	2.2257589618834066	-0.030202649281777447	4.163406726178621	0.04130624497878771	0.9999183370062761
ENSMUSG00000028599	Tnfrsf1b	protein_coding	2.8644093660536516	-0.35840981237604225	4.162441900129792	0.041329778792244226	0.9999183370062761
ENSMUSG00000067365	Tmem128	protein_coding	-0.46323718091134236	6.37596382751223	4.156541355279657	0.04147401031350869	0.9999183370062761
ENSMUSG00000000686	Abhd15	protein_coding	-3.2715713731061666	-1.8823909752135735	4.152386765196008	0.04157588128874561	0.9999183370062761
ENSMUSG00000064373	Selenop	protein_coding	-0.6707055946072877	8.627963632697817	4.1476677487301	0.04169191101886472	0.9999183370062761
ENSMUSG00000037031	Tspan15	protein_coding	-0.46499034059499555	5.669112313632876	4.1390603723229376	0.0419044236730246	0.9999183370062761
ENSMUSG00000041895	Wipi1	protein_coding	-0.6179490246198999	4.378883007592483	4.121862363463881	0.042332452366186525	0.9999183370062761
ENSMUSG00000028539	Artn	protein_coding	2.486971020955543	-1.7902124433342574	4.11735369897219	0.042445423808043864	0.9999183370062761
ENSMUSG00000030659	Nucb2	protein_coding	1.1312972147760418	2.35302042940678	4.104556285539303	0.04276781235430436	0.9999183370062761
ENSMUSG00000038485	Socs7	protein_coding	0.4802059098694864	5.53461069018708	4.090569026588429	0.043123121944131676	0.9999183370062761
ENSMUSG00000029648	Flt1	protein_coding	2.8593939066418477	-0.6073008256120156	4.078236771307203	0.043438965930435315	0.9999183370062761
ENSMUSG00000001542	Ell2	protein_coding	-1.2991814177672691	1.8319447969504086	4.0758481168437	0.04350042306465806	0.9999183370062761
ENSMUSG00000017734	Dbndd2	protein_coding	0.6243980535953856	4.541292961358439	4.068420629461829	0.04369210827759193	0.9999183370062761
ENSMUSG00000055024	Ep300	protein_coding	1.0349667057217133	1.6683511617893623	4.061684139258036	0.04386672913210313	0.9999183370062761
ENSMUSG00000026816	Gtf3c5	protein_coding	0.5714963452534755	5.021983259707625	4.059919630567713	0.04391258934480463	0.9999183370062761
ENSMUSG00000001517	Foxm1	protein_coding	2.482602344189289	-0.26331853532441246	4.048474995337871	0.04421126705450786	0.9999183370062761
ENSMUSG00000022673	Mcm4	protein_coding	0.7528515035959534	3.1647400009994833	4.043958205220604	0.04432973225571984	0.9999183370062761
ENSMUSG00000022665	Ccdc80	protein_coding	0.45188292782345857	6.338140483637273	4.035078433660132	0.04456360381392082	0.9999183370062761
ENSMUSG00000026480	Ncf2	protein_coding	2.047364849601936	0.4521756502877685	4.028319408261696	0.04474249055337669	0.9999183370062761
ENSMUSG00000070524	Fcrlb	protein_coding	-2.866113916420865	-1.1699612902940806	4.02641373055204	0.04479306340333897	0.9999183370062761
ENSMUSG00000030533	Unc45a	protein_coding	0.552866194607976	4.941698274662088	4.020421054765506	0.044952489565287294	0.9999183370062761
ENSMUSG00000020052	Ascl1	protein_coding	-1.1823516575334596	1.893247715380287	3.994656940109069	0.04564474350589846	0.9999183370062761
ENSMUSG00000053768	Chchd3	protein_coding	-0.5296269908579931	7.856836341537915	3.9781943168875387	0.04609294986864298	0.9999183370062761
ENSMUSG00000036036	Zfp57	protein_coding	1.6554648510416385	1.1171271418960809	3.971365805873438	0.04628021950284881	0.9999183370062761
ENSMUSG00000025380	Fscn2	protein_coding	2.132989576855661	-1.1639485156066587	3.9704386970919963	0.04630570691259026	0.9999183370062761
ENSMUSG00000103711	Tstd1	protein_coding	-2.269874005109701	-0.6669388165158646	3.9384284742431195	0.04719484690955955	0.9999183370062761
ENSMUSG00000033147	Slc22a15	protein_coding	1.708032553263101	0.13639315209733313	3.9278872256494752	0.04749157448875766	0.9999183370062761
ENSMUSG00000056144	Trim34a	protein_coding	1.8617141629553342	0.43010118701885813	3.9226685458740054	0.04763920375390639	0.9999183370062761
ENSMUSG00000025787	Tgm4	protein_coding	-2.660811248457936	-2.0086704683469043	3.921387581351274	0.04767551442360181	0.9999183370062761
ENSMUSG00000023348	Trip6	protein_coding	0.6679853705053069	4.348608425527038	3.9179276044226654	0.047773738163085375	0.9999183370062761
ENSMUSG00000038156	Spon1	protein_coding	0.6996206953261632	5.396395078158511	3.9056945495343456	0.048122732377610035	0.9999183370062761
ENSMUSG00000046985	Tapt1	protein_coding	-0.6740740506502414	3.573971951107611	3.9032574699078815	0.04819258010152248	0.9999183370062761
ENSMUSG00000020911	Krt19	protein_coding	-2.772673797302741	-0.7379754053594655	3.8966703382312	0.04838190601078563	0.9999183370062761
ENSMUSG00000066197	Gpr139	protein_coding	2.6247277411085843	-0.7568332001485072	3.892186768659135	0.048511220696534234	0.9999183370062761
ENSMUSG00000040552	C3ar1	protein_coding	2.997703256677913	-1.0376540172805662	3.8845215092489056	0.04873314716325929	0.9999183370062761
ENSMUSG00000034621	Gpatch8	protein_coding	0.858316696565056	4.567586241795376	3.8784935546442227	0.04890842275935986	0.9999183370062761
ENSMUSG00000008035	Mid1ip1	protein_coding	-0.5255746292284361	7.795559942448278	3.8754375916683452	0.048997535515665075	0.9999183370062761
ENSMUSG00000054000	Tusc1	protein_coding	1.4971269934638318	0.021202252326886047	3.867818365567617	0.04922046177811094	0.9999183370062761
ENSMUSG00000041859	Mcm3	protein_coding	0.761603461232705	3.1272841034043313	3.866969207905523	0.049245373016402645	0.9999183370062761
ENSMUSG00000038042	Ptpdc1	protein_coding	0.7361832086423399	2.9239836762091116	3.8564403221054833	0.049555361296155453	0.9999183370062761
