## Supplementary material for "CRISPR-TRAPSeq identifies the QKI RNA binding protein as important for astrocytic maturation and control of thalamocortical synapses": Table S5

GO ID	Term	P-value	B-H P-Value	Cluster Freq	Total Freq	Genes
9987	cellular process	3.14E-31	7.61E-28	141/204 69.1%	8923/30003 29.7%	VIT MT-ND6 SPON1 MT-ND4 ALDH1L1 MT-ND5 MAML1 MT-CO1 NCF2 PLAT IKZF1 MT-ND2 MT-ND3 PTPDC1 MT-ND1 CDC20 EME1 DPYSL3 C3AR1 EP300 ACOT9 GAS2L3 CD93 ANK3 UNC5D CDC25C PRKAB1 PDIA5 CLDN5 CCDC80 PRPF3 MT-CO2 KIF20A MT-CO3 FSCN2 GPLD1 FKBP5 POM121 CDCA2 PFKFB3 CDCA3 GSTT3 GSTT1 PLA2G5 CACNA1E NCAPH EPB41L5 BAG4 CCNB1 ZFP57 CDH23 MBP DRD1 GAS2L1 SCN3A SOCS7 SPTBN1 PPARGC1B SLC38A5 ZFP512 ATP8B2 UBE2C CAV1…
44464	cell part	9.65E-26	7.88E-23	169/204 82.8%	14252/30003 47.5%	VIT MT-ND6 RTL1 MT-ND4 ALDH1L1 MT-ND5 THSD7B MAML1 MT-CO1 NCF2 HFE MRGPRF PLAT IKZF1 MT-ND2 MT-ND3 GPATCH8 MT-ND1 BEST1 CDC20 CAPNS1 EME1 VSIG2 DPYSL3 C3AR1 EP300 ACOT9 CD93 KCNK13 ANK3 UNC5D CDC25C PRKAB1 PDIA5 BTC CLDN5 PRPF3 MAP1A MT-CO2 RIN3 KIF20A MT-CO3 FKBP5 POM121 CDCA2 CDCA3 PLD4 GSTT1 IQGAP1 PLA2G5 CACNA1E NCAPH PIK3R5 RASGRP3 EPB41L5 BAG4 CCNB1 ZFP57 SLAMF9 CDH23 LPXN TNFRSF17 MBP DRD1…
5623	cell	9.75E-26	7.88E-23	169/204 82.8%	14253/30003 47.5%	VIT MT-ND6 RTL1 MT-ND4 ALDH1L1 MT-ND5 THSD7B MAML1 MT-CO1 NCF2 HFE MRGPRF PLAT IKZF1 MT-ND2 MT-ND3 GPATCH8 MT-ND1 BEST1 CDC20 CAPNS1 EME1 VSIG2 DPYSL3 C3AR1 EP300 ACOT9 CD93 KCNK13 ANK3 UNC5D CDC25C PRKAB1 PDIA5 BTC CLDN5 PRPF3 MAP1A MT-CO2 RIN3 KIF20A MT-CO3 FKBP5 POM121 CDCA2 CDCA3 PLD4 GSTT1 IQGAP1 PLA2G5 CACNA1E NCAPH PIK3R5 RASGRP3 EPB41L5 BAG4 CCNB1 ZFP57 SLAMF9 CDH23 LPXN TNFRSF17 MBP DRD1…
44424	intracellular part	1.18E-18	7.14E-16	126/204 61.7%	9545/30003 31.8%	VIT MT-ND6 MT-ND4 ALDH1L1 MT-ND5 MAML1 MT-CO1 NCF2 PLAT IKZF1 MT-ND2 MT-ND3 MT-ND1 CDC20 CAPNS1 EME1 DPYSL3 EP300 ACOT9 CD93 CDC25C PRKAB1 PDIA5 PRPF3 MAP1A MT-CO2 RIN3 KIF20A MT-CO3 FKBP5 POM121 CDCA2 CDCA3 GSTT1 IQGAP1 PLA2G5 NCAPH PIK3R5 RASGRP3 EPB41L5 BAG4 CCNB1 ZFP57 CDH23 LPXN MBP DRD1 GAS2L1 SCN3A SOCS7 SPTBN1 PPARGC1B ZFP512 ABCA3 CAV1 PLK1 ABCA9 TDRD9 MSN RPE65 AIF1L ID1 TRIP6 CDK1 ADCK…
5622	intracellular	3.12E-18	1.51E-15	127/204 62.2%	9781/30003 32.6%	VIT MT-ND6 MT-ND4 ALDH1L1 MT-ND5 MAML1 MT-CO1 NCF2 PLAT IKZF1 MT-ND2 MT-ND3 GPATCH8 MT-ND1 CDC20 CAPNS1 EME1 DPYSL3 EP300 ACOT9 CD93 CDC25C PRKAB1 PDIA5 PRPF3 MAP1A MT-CO2 RIN3 KIF20A MT-CO3 FKBP5 POM121 CDCA2 CDCA3 GSTT1 IQGAP1 PLA2G5 NCAPH PIK3R5 RASGRP3 EPB41L5 BAG4 CCNB1 ZFP57 CDH23 LPXN MBP DRD1 GAS2L1 SCN3A SOCS7 SPTBN1 PPARGC1B ZFP512 ABCA3 CAV1 PLK1 ABCA9 TDRD9 MSN RPE65 AIF1L ID1 TRIP6 C…
5737	cytoplasm	2.91E-16	1.18E-13	99/204 48.5%	6765/30003 22.5%	MT-ND6 MT-ND4 ALDH1L1 MT-ND5 MT-CO1 NCF2 PLAT IKZF1 MT-ND2 MT-ND3 MT-ND1 CDC20 CAPNS1 DPYSL3 EP300 ACOT9 CD93 CDC25C PDIA5 MAP1A MT-CO2 RIN3 KIF20A MT-CO3 FKBP5 POM121 CDCA3 GSTT1 IQGAP1 PLA2G5 NCAPH PIK3R5 RASGRP3 EPB41L5 BAG4 CCNB1 CDH23 LPXN MBP DRD1 GAS2L1 SCN3A SOCS7 SPTBN1 ABCA3 CAV1 PLK1 ABCA9 TDRD9 MSN RPE65 AIF1L ID1 TRIP6 CDK1 ADCK5 SFXN1 ALDH18A1 SERINC5 ALAS2 IGBP1B CDCA7L FHL3 HBA-A2…
43226	organelle	3.56E-16	1.23E-13	110/204 53.9%	8104/30003 27.0%	VIT MT-ND6 MT-ND4 ALDH1L1 MT-ND5 MAML1 MT-CO1 NCF2 PLAT IKZF1 MT-ND2 MT-ND3 MT-ND1 CDC20 EME1 DPYSL3 EP300 ACOT9 CD93 CDC25C PRKAB1 PDIA5 PRPF3 MAP1A MT-CO2 RIN3 KIF20A MT-CO3 FKBP5 POM121 CDCA2 GSTT1 PLA2G5 NCAPH PIK3R5 EPB41L5 BAG4 CCNB1 ZFP57 CDH23 MBP DRD1 GAS2L1 SOCS7 SPTBN1 PPARGC1B ZFP512 ABCA3 CAV1 PLK1 ABCA9 TDRD9 MSN AIF1L ID1 TRIP6 CDK1 ADCK5 SFXN1 ALDH18A1 SERINC5 MXD3 TOP2A ALAS2 CDC…
43229	intracellular organelle	8.98E-16	2.72E-13	109/204 53.4%	8079/30003 26.9%	VIT MT-ND6 MT-ND4 ALDH1L1 MT-ND5 MAML1 MT-CO1 NCF2 PLAT IKZF1 MT-ND2 MT-ND3 MT-ND1 CDC20 EME1 EP300 ACOT9 CD93 CDC25C PRKAB1 PDIA5 PRPF3 MAP1A MT-CO2 RIN3 KIF20A MT-CO3 FKBP5 POM121 CDCA2 GSTT1 PLA2G5 NCAPH PIK3R5 EPB41L5 BAG4 CCNB1 ZFP57 CDH23 MBP DRD1 GAS2L1 SOCS7 SPTBN1 PPARGC1B ZFP512 ABCA3 CAV1 PLK1 ABCA9 TDRD9 MSN AIF1L ID1 TRIP6 CDK1 ADCK5 SFXN1 ALDH18A1 SERINC5 MXD3 TOP2A ALAS2 CDCA7L FHL…
5488	binding	2.63E-14	7.08E-12	123/204 60.2%	10289/30003 34.2%	VIT ALDH1L1 MAML1 MT-CO1 NCF2 IKZF1 GPATCH8 CDC20 CAPNS1 EME1 DPYSL3 C3AR1 EP300 ACOT9 CD93 ANK3 UNC5D CDC25C PRKAB1 BTC CLDN5 CCDC80 COL4A1 MAP1A MT-CO2 RIN3 KIF20A FKBP5 PLD4 IQGAP1 PLA2G5 CACNA1E RASGRP3 EPB41L5 BAG4 CCNB1 ZFP57 CDH23 LPXN MBP DRD1 SCN3A SOCS7 SPTBN1 PPARGC1B ZFP512 ATP8B2 UBE2C ABCA3 CAV1 PLK1 ABCA9 TDRD9 MSN CP DCLK1 RPE65 AIF1L ARTN COL5A3 ID1 TRIP6 CDK1 ALDH18A1 MXD3 ACVRL…
16043	cellular component organization	2.99E-14	7.25E-12	47/204 23.0%	1979/30003 6.5%	VIT ACVRL1 TOP2A POM121 CDCA2 CDCA3 FHL3 ADM HBA-A2 IKZF1 LAMC1 NCAPH CDC20 EPB41L5 BAG4 CCNB1 DPYSL3 CDH23 RAD54L EP300 A4GALT SPTAN1 DST DTX3L UBE2C CAV1 PLK1 CAD NAV1 ANK3 CDC25C PRKAB1 DCLK1 CCNA2 CCDC80 ESPL1 ARTN COL5A3 ID1 CDK1 BIRC5 CD9 KIF2C RBMX SPC24 SPC25 MCM2
5515	protein binding	7.10E-14	1.56E-11	82/204 40.1%	5382/30003 17.9%	ACVRL1 TOP2A ALDH1L1 FLT1 IGBP1B MAML1 NCF2 FHL3 ADM HBA-A2 IKZF1 LAMC1 FOXM1 GPATCH8 CDC20 PANX1 SIPA1L1 CAPNS1 EME1 DPYSL3 C3AR1 EP300 GPR139 SPTAN1 ACOT9 DST DTX3L CAD OLIG1 ANK3 UNC5D OLIG2 CDC25C TNFRSF1B PRKAB1 BTC CCNA2 CLDN5 CCDC80 COL4A1 MAP1A MATN1 MCM4 RIN3 KIF20A TLR2 FKBP5 MCM2 LAMA4 PLD4 IQGAP1 CACNA1E RASGRP3 EPB41L5 H2-DMB2 BAG4 CCNB1 ZFP57 CDH23 RAD54L DRD1 SCN3A SOCS7 SPTBN1 PPA…
43231	intracellular membrane-bounded organelle	1.93E-12	3.91E-10	94/204 46.0%	7108/30003 23.6%	VIT MT-ND6 TOP2A MT-ND4 ALDH1L1 ALAS2 MT-ND5 MAML1 MT-CO1 NCF2 CDCA7L FHL3 PLAT IKZF1 MT-ND2 FOXM1 MT-ND3 CTSS RYR3 MT-ND1 MT-ATP6 HEBP2 EME1 EP300 A4GALT UNC45A ACOT9 CD93 DST DTX3L CAD OLIG1 OLIG2 CDC25C PRKAB1 PDIA5 CCNA2 ESPL1 PRPF3 IRF1 MCM3 MCM4 BIRC5 MT-CO2 RIN3 KIF2C MCM5 KIF20A MT-CO3 FKBP5 MCM2 POM121 CDCA2 GTF3C5 ZFP668 GSTT1 PLA2G5 ASCL2 NCAPH PIK3R5 H2-DMB2 BAG4 CCNB1 ZFP57 RAD54L MB…
43227	membrane-bounded organelle	2.14E-12	4.00E-10	94/204 46.0%	7120/30003 23.7%	VIT MT-ND6 TOP2A MT-ND4 ALDH1L1 ALAS2 MT-ND5 MAML1 MT-CO1 NCF2 CDCA7L FHL3 PLAT IKZF1 MT-ND2 FOXM1 MT-ND3 CTSS RYR3 MT-ND1 MT-ATP6 HEBP2 EME1 EP300 A4GALT UNC45A ACOT9 CD93 DST DTX3L CAD OLIG1 OLIG2 CDC25C PRKAB1 PDIA5 CCNA2 ESPL1 PRPF3 IRF1 MCM3 MCM4 BIRC5 MT-CO2 RIN3 KIF2C MCM5 KIF20A MT-CO3 FKBP5 MCM2 POM121 CDCA2 GTF3C5 ZFP668 GSTT1 PLA2G5 ASCL2 NCAPH PIK3R5 H2-DMB2 BAG4 CCNB1 ZFP57 RAD54L MB…
8152	metabolic process	1.01E-11	1.75E-09	87/204 42.6%	6469/30003 21.5%	VIT MT-ND6 ACVRL1 TOP2A ZCCHC12 MT-ND4 ALDH1L1 ALAS2 MT-ND5 FLT1 MAML1 MT-CO1 NCF2 HFE CDCA7L ADM PLAT IKZF1 MT-ND2 FOXM1 MT-ND3 PTPDC1 CTSS MT-ND1 ADAMTS4 CAPNS1 EME1 PBK EP300 TK1 A4GALT ACOT9 CAD OLIG1 OLIG2 CDC25C PRKAB1 BDH2 ESPL1 PRPF3 IRF1 MCM3 MCM4 MT-CO2 MCM5 MT-CO3 GPLD1 FKBP5 MCM2 PFKFB3 TMPRSS5 GTF3C5 ZFP668 GSTT3 PLD4 GSTT1 PLA2G5 H2-DMB2 BAG4 CCNB1 ZFP57 RAD54L DRD1 SOCS7 SPTBN1 PPA…
22402	cell cycle process	2.04E-11	3.30E-09	19/204 9.3%	383/30003 1.2%	GAS2L3 CDCA2 CDCA3 DST UBE2C PLK1 TDRD9 CDC25C NCAPH CDC20 CCNA2 CCNB1 ESPL1 CDK1 BIRC5 KIF2C GAS2L1 SPC24 SPC25
51301	cell division	2.24E-11	3.40E-09	17/204 8.3%	294/30003 0.9%	TOP2A CDCA2 CDCA3 UBE2C PLK1 CDC25C NCAPH CDC20 CCNA2 CCNB1 PRC1 CDK1 BIRC5 KIF2C MCM5 SPC24 SPC25
7049	cell cycle	4.10E-11	5.84E-09	23/204 11.2%	613/30003 2.0%	GAS2L3 CDCA2 CDCA3 DST UBE2C PLK1 TDRD9 IKZF1 CDC25C NCAPH CDC20 CCNA2 CCNB1 ESPL1 PRC1 CDK1 MCM3 BIRC5 KIF2C GAS2L1 SPC24 SPC25 MCM2
280	nuclear division	6.52E-11	8.31E-09	14/204 6.8%	192/30003 0.6%	CDCA2 CDCA3 UBE2C PLK1 CDC25C NCAPH CDC20 CCNA2 CCNB1 CDK1 BIRC5 KIF2C SPC24 SPC25
7067	mitosis	6.52E-11	8.31E-09	14/204 6.8%	192/30003 0.6%	CDCA2 CDCA3 UBE2C PLK1 CDC25C NCAPH CDC20 CCNA2 CCNB1 CDK1 BIRC5 KIF2C SPC24 SPC25
87	M phase of mitotic cell cycle	6.98E-11	8.47E-09	14/204 6.8%	193/30003 0.6%	CDCA2 CDCA3 UBE2C PLK1 CDC25C NCAPH CDC20 CCNA2 CCNB1 CDK1 BIRC5 KIF2C SPC24 SPC25
7275	multicellular organismal development	8.24E-11	9.45E-09	49/204 24.0%	2660/30003 8.8%	VIT ACVRL1 TOP2A RTL1 ALAS2 FLT1 ADM HBA-A2 IKZF1 LAMC1 FOXM1 CDC20 SIPA1L1 DPYSL3 EP300 UNC45A DST OLIG1 NAV1 ANK3 UNC5D OLIG2 CLDN5 COL4A1 IRF1 BIRC5 TAGLN2 FSCN2 LAMA4 ASCL2 EPB41L5 CCNB1 ZFP57 CDH23 RAD54L MBP DRD1 CAV1 TDRD9 DCLK1 RPE65 TSHR ARTN FABP7 ID1 CDK1 CD9 SFXN1 SERINC5
48285	organelle fission	8.58E-11	9.45E-09	14/204 6.8%	196/30003 0.6%	CDCA2 CDCA3 UBE2C PLK1 CDC25C NCAPH CDC20 CCNA2 CCNB1 CDK1 BIRC5 KIF2C SPC24 SPC25
44237	cellular metabolic process	1.16E-10	1.22E-08	75/204 36.7%	5369/30003 17.8%	VIT MT-ND6 ACVRL1 TOP2A ZCCHC12 MT-ND4 ALDH1L1 ALAS2 MT-ND5 FLT1 MAML1 MT-CO1 NCF2 CDCA7L ADM IKZF1 MT-ND2 FOXM1 MT-ND3 PTPDC1 MT-ND1 EME1 PBK EP300 TK1 ACOT9 CAD OLIG1 OLIG2 CDC25C PRKAB1 PRPF3 IRF1 MCM3 MCM4 MT-CO2 MCM5 MT-CO3 GPLD1 FKBP5 MCM2 PFKFB3 GTF3C5 ZFP668 GSTT3 GSTT1 PLA2G5 H2-DMB2 BAG4 CCNB1 ZFP57 RAD54L DRD1 SOCS7 SPTBN1 PPARGC1B ZFP512 ATP8B2 UBE2C CAV1 PLK1 TDRD9 PTPN14 DCLK1 RPE65…
48731	system development	1.26E-10	1.27E-08	43/204 21.0%	2151/30003 7.1%	VIT ACVRL1 ALAS2 FLT1 LAMA4 ADM HBA-A2 IKZF1 LAMC1 FOXM1 ASCL2 CDC20 EPB41L5 SIPA1L1 ZFP57 DPYSL3 CDH23 RAD54L EP300 MBP DRD1 UNC45A DST CAV1 OLIG1 NAV1 ANK3 OLIG2 DCLK1 RPE65 TSHR CLDN5 ARTN COL4A1 FABP7 IRF1 ID1 CDK1 CD9 TAGLN2 SFXN1 FSCN2 SERINC5
48869	cellular developmental process	1.56E-10	1.46E-08	38/204 18.6%	1740/30003 5.7%	VIT ALAS2 FLT1 LAMA4 ADM HBA-A2 IKZF1 LAMC1 FOXM1 ASCL2 CDC20 EPB41L5 CCNB1 SIPA1L1 DPYSL3 CDH23 EP300 MBP DRD1 SOCS7 UNC45A DST CAV1 TDRD9 OLIG1 NAV1 ANK3 OLIG2 DCLK1 RPE65 TSHR ARTN FABP7 IRF1 ID1 CD9 SFXN1 FSCN2
279	M phase	1.60E-10	1.46E-08	16/204 7.8%	288/30003 0.9%	CDCA2 CDCA3 UBE2C PLK1 TDRD9 CDC25C NCAPH CDC20 CCNA2 CCNB1 ESPL1 CDK1 BIRC5 KIF2C SPC24 SPC25
43234	protein complex	1.63E-10	1.46E-08	41/204 20.0%	1995/30003 6.6%	TOP2A POM121 ALDH1L1 HFE LAMA4 HBA-A2 IKZF1 IQGAP1 LAMC1 CACNA1E RYR3 BEST1 RASGRP3 CDC20 TUBA1C H2-DMB2 SIPA1L1 EP300 SCN3A SPTAN1 SPTBN1 DYNC1H1 DST CAV1 PLK1 CAD OLIG1 NAV1 OLIG2 PRKAB1 AIF1L PRC1 MAP1A GNB3 KIF2C KIF20A VIM SPC24 TLR2 SPC25 MCM2
32502	developmental process	2.95E-10	2.47E-08	50/204 24.5%	2855/30003 9.5%	VIT ACVRL1 TOP2A RTL1 ALAS2 FLT1 ADM HBA-A2 IKZF1 LAMC1 FOXM1 CDC20 SIPA1L1 DPYSL3 EP300 UNC45A DST OLIG1 NAV1 ANK3 UNC5D OLIG2 CLDN5 COL4A1 IRF1 BIRC5 TAGLN2 FSCN2 LAMA4 ASCL2 EPB41L5 CCNB1 ZFP57 CDH23 RAD54L MBP DRD1 SOCS7 CAV1 TDRD9 DCLK1 RPE65 TSHR ARTN FABP7 ID1 CDK1 CD9 SFXN1 SERINC5
30154	cell differentiation	2.96E-10	2.47E-08	37/204 18.1%	1697/30003 5.6%	VIT ALAS2 FLT1 LAMA4 ADM HBA-A2 IKZF1 LAMC1 FOXM1 ASCL2 CDC20 EPB41L5 CCNB1 SIPA1L1 DPYSL3 CDH23 EP300 MBP DRD1 SOCS7 UNC45A DST CAV1 TDRD9 OLIG1 NAV1 ANK3 OLIG2 DCLK1 RPE65 TSHR ARTN FABP7 IRF1 ID1 SFXN1 FSCN2
70469	respiratory chain	5.19E-10	4.19E-08	9/204 4.4%	64/30003 0.2%	MT-ND6 MT-ND4 MT-ND5 MT-CO1 MT-CO2 MT-CYTB MT-ND2 MT-ND3 MT-ND1
48856	anatomical structure development	6.91E-10	5.40E-08	44/204 21.5%	2363/30003 7.8%	VIT ACVRL1 ALAS2 FLT1 LAMA4 ADM HBA-A2 IKZF1 LAMC1 FOXM1 ASCL2 CDC20 EPB41L5 CCNB1 SIPA1L1 ZFP57 DPYSL3 CDH23 RAD54L EP300 MBP DRD1 UNC45A DST CAV1 OLIG1 NAV1 ANK3 OLIG2 DCLK1 RPE65 TSHR CLDN5 ARTN COL4A1 FABP7 IRF1 ID1 CDK1 CD9 TAGLN2 SFXN1 FSCN2 SERINC5
22403	cell cycle phase	9.34E-10	7.07E-08	16/204 7.8%	325/30003 1.0%	CDCA2 CDCA3 UBE2C PLK1 TDRD9 CDC25C NCAPH CDC20 CCNA2 CCNB1 ESPL1 CDK1 BIRC5 KIF2C SPC24 SPC25
278	mitotic cell cycle	9.89E-10	7.27E-08	14/204 6.8%	236/30003 0.7%	CDCA2 CDCA3 UBE2C PLK1 CDC25C NCAPH CDC20 CCNA2 CCNB1 CDK1 BIRC5 KIF2C SPC24 SPC25
6996	organelle organization	2.03E-09	1.44E-07	27/204 13.2%	1026/30003 3.4%	TOP2A POM121 CDCA2 CDCA3 FHL3 IKZF1 NCAPH CDC20 CCNB1 RAD54L EP300 SPTAN1 DST DTX3L UBE2C CAV1 PLK1 NAV1 CDC25C CCNA2 ESPL1 CDK1 BIRC5 KIF2C SPC24 SPC25 MCM2
3824	catalytic activity	3.30E-09	2.29E-07	67/204 32.8%	4857/30003 16.1%	MT-ND6 ACVRL1 TOP2A MT-ND4 ALDH1L1 ALAS2 MT-ND5 FLT1 MT-CO1 PLAT MT-ND2 MT-ND3 PTPDC1 CTSS MT-ND1 ADAMTS4 CAPNS1 EME1 DPYSL3 PBK EP300 TK1 A4GALT ACOT9 DTX3L DDX58 CAD NAV1 CDC25C PRKAB1 PDIA5 BDH2 ESPL1 MCM3 MCM4 MT-CO2 KIF2C KIF20A MT-CO3 GPLD1 FKBP5 PFKFB3 TMPRSS5 GSTT3 PLD4 GSTT1 PLA2G5 PIK3R5 CCNB1 RAD54L DYNC1H1 ATP8B2 UBE2C ABCA3 PLK1 ABCA9 TDRD9 CP PTPN14 DCLK1 RPE65 GNPDA1 CDK1 ADCK5 GNB…
32991	macromolecular complex	3.54E-09	2.39E-07	44/204 21.5%	2492/30003 8.3%	TOP2A POM121 ALDH1L1 HFE LAMA4 HBA-A2 IKZF1 IQGAP1 LAMC1 CACNA1E RYR3 BEST1 RASGRP3 CDC20 TUBA1C H2-DMB2 SIPA1L1 EP300 SCN3A SPTAN1 SPTBN1 DYNC1H1 DST CAV1 PLK1 CAD OLIG1 NAV1 OLIG2 PRKAB1 AIF1L PRC1 PRPF3 MAP1A GNB3 KIF2C KIF20A VIM RBMX GPLD1 SPC24 TLR2 SPC25 MCM2
7399	nervous system development	4.79E-09	3.14E-07	26/204 12.7%	995/30003 3.3%	ADM IKZF1 LAMC1 ASCL2 CDC20 SIPA1L1 ZFP57 DPYSL3 CDH23 RAD54L EP300 MBP DRD1 DST OLIG1 NAV1 ANK3 OLIG2 DCLK1 RPE65 CLDN5 ARTN FABP7 CD9 FSCN2 SERINC5
5634	nucleus	5.33E-09	3.40E-07	60/204 29.4%	4146/30003 13.8%	VIT TOP2A MAML1 CDCA7L FHL3 IKZF1 FOXM1 EME1 EP300 UNC45A DTX3L CAD OLIG1 OLIG2 CDC25C PRKAB1 CCNA2 ESPL1 PRPF3 IRF1 MCM3 MCM4 BIRC5 KIF2C MCM5 FKBP5 MCM2 POM121 CDCA2 GTF3C5 ZFP668 GSTT1 ASCL2 NCAPH PIK3R5 BAG4 CCNB1 ZFP57 RAD54L MBP DRD1 SOCS7 SPTBN1 PPARGC1B TCFL5 ZFP512 PLK1 TDRD9 CENPI PRC1 FABP7 ID1 TRIP6 CDK1 THRSP RBMX NUCB2 SPC24 MXD3 SPC25
44446	intracellular organelle part	5.59E-09	3.47E-07	45/204 22.0%	2625/30003 8.7%	TOP2A POM121 ALAS2 MT-ND5 MAML1 MT-CO1 FHL3 IKZF1 MT-ND2 RYR3 MT-ND1 CDC20 TUBA1C H2-DMB2 ZFP57 CDH23 RAD54L EP300 A4GALT SPTAN1 SPTBN1 DYNC1H1 DST PLK1 OLIG1 NAV1 OLIG2 CENPI PRC1 PRPF3 MAP1A BIRC5 MT-CO2 SFXN1 KIF2C MT-CYTB KIF20A MT-CO3 ALDH18A1 VIM RBMX NUCB2 SPC24 SPC25 MCM2
22900	electron transport chain	6.79E-09	4.11E-07	10/204 4.9%	115/30003 0.3%	MT-ND6 MT-ND4 MT-ND5 MT-CO1 MT-CO2 MT-CYTB MT-CO3 MT-ND2 MT-ND3 MT-ND1
50136	NADH dehydrogenase (quinone) activity	8.41E-09	4.74E-07	6/204 2.9%	23/30003 0.0%	MT-ND6 MT-ND4 MT-ND5 MT-ND2 MT-ND3 MT-ND1
3954	NADH dehydrogenase activity	8.41E-09	4.74E-07	6/204 2.9%	23/30003 0.0%	MT-ND6 MT-ND4 MT-ND5 MT-ND2 MT-ND3 MT-ND1
8137	NADH dehydrogenase (ubiquinone) activity	8.41E-09	4.74E-07	6/204 2.9%	23/30003 0.0%	MT-ND6 MT-ND4 MT-ND5 MT-ND2 MT-ND3 MT-ND1
65007	biological regulation	1.06E-08	5.85E-07	85/204 41.6%	7124/30003 23.7%	VIT ACVRL1 TOP2A ZCCHC12 ALAS2 FLT1 IGBP1B MAML1 NCF2 HFE CDCA7L MRGPRF ADM HBA-A2 IKZF1 FOXM1 RYR3 CDC20 PANX1 SIPA1L1 C3AR1 EP300 GPR139 SPTAN1 GAS2L3 DST CAD OLIG1 UNC5D OLIG2 TNFRSF1B PRKAB1 PDIA5 BTC CCNA2 CLDN5 CCDC80 IRF1 MAP1A MCM3 MCM4 BIRC5 RIN3 MCM5 TLR2 MCM2 LAMA4 ZFP668 IQGAP1 ASCL2 CACNA1E RASGRP3 EPB41L5 BAG4 CCNB1 ZFP57 MBP DRD1 GAS2L1 SCN3A SOCS7 SPTBN1 PPARGC1B ZFP512 UBE2C CAV1…
44238	primary metabolic process	1.20E-08	6.38E-07	72/204 35.2%	5585/30003 18.6%	VIT ACVRL1 TOP2A ZCCHC12 ALAS2 FLT1 MAML1 NCF2 CDCA7L ADM PLAT IKZF1 FOXM1 PTPDC1 CTSS ADAMTS4 CAPNS1 EME1 PBK EP300 TK1 A4GALT CAD OLIG1 OLIG2 CDC25C PRKAB1 ESPL1 PRPF3 IRF1 MCM3 MCM4 MCM5 GPLD1 FKBP5 MCM2 PFKFB3 TMPRSS5 GTF3C5 ZFP668 GSTT3 PLD4 GSTT1 PLA2G5 H2-DMB2 BAG4 CCNB1 ZFP57 RAD54L DRD1 SOCS7 SPTBN1 PPARGC1B ZFP512 ATP8B2 UBE2C CAV1 PLK1 TDRD9 PTPN14 DCLK1 RPE65 GNPDA1 ID1 TRIP6 CDK1 GNB…
16020	membrane	1.21E-08	6.38E-07	87/204 42.6%	7391/30003 24.6%	MT-ND6 ACVRL1 RTL1 MT-ND4 MT-ND5 FLT1 THSD7B MT-CO1 SLC35F2 HFE MRGPRF MT-ND2 MT-ND3 CTSS RYR3 MT-ND1 BEST1 PANX1 SIPA1L1 SLC22A15 CAPNS1 VSIG2 C3AR1 GPR139 A4GALT SPTAN1 CD93 DST KCNK13 KREMEN1 SORCS1 UNC5D TNFRSF1B SLC39A14 BTC CLDN5 BIRC5 MT-CO2 MT-CO3 TMEM106A TLR2 POM121 TMPRSS5 PLD4 IQGAP1 PLA2G5 CACNA1E NCAPH MS4A6D PIK3R5 EPB41L5 H2-DMB2 SLAMF9 CDH23 TNFRSF17 MBP DRD1 SCN3A SOCS7 SPTBN1 S…
44422	organelle part	1.33E-08	6.86E-07	45/204 22.0%	2701/30003 9.0%	TOP2A POM121 ALAS2 MT-ND5 MAML1 MT-CO1 FHL3 IKZF1 MT-ND2 RYR3 MT-ND1 CDC20 TUBA1C H2-DMB2 ZFP57 CDH23 RAD54L EP300 A4GALT SPTAN1 SPTBN1 DYNC1H1 DST PLK1 OLIG1 NAV1 OLIG2 CENPI PRC1 PRPF3 MAP1A BIRC5 MT-CO2 SFXN1 KIF2C MT-CYTB KIF20A MT-CO3 ALDH18A1 VIM RBMX NUCB2 SPC24 SPC25 MCM2
16655	oxidoreductase activity, acting on NADH or NADPH, quinone or similar compound as acceptor	1.89E-08	9.53E-07	6/204 2.9%	26/30003 0.0%	MT-ND6 MT-ND4 MT-ND5 MT-ND2 MT-ND3 MT-ND1
51179	localization	2.40E-08	1.19E-06	44/204 21.5%	2657/30003 8.8%	MT-ND6 MT-ND4 POM121 MT-ND5 FLT1 MT-CO1 SLC35F2 ADM PLAT PLA2G5 MT-ND2 MT-ND3 CACNA1E RYR3 RLBP1 MT-ND1 BEST1 PANX1 EPB41L5 SLC22A15 DPYSL3 DRD1 SCN3A SPTBN1 SLC38A5 DYNC1H1 ATP8B2 DST ABCA3 CAV1 KCNK13 ABCA9 NAV1 CP SLC39A14 DCLK1 GNPDA1 SLCO1A4 FABP7 MT-CO2 SFXN1 MT-CYTB KIF20A TLR2
51240	positive regulation of multicellular organismal process	3.35E-08	1.62E-06	13/204 6.3%	262/30003 0.8%	CAV1 CARD9 ADM IKZF1 TSHR BTC PANX1 CCNB1 C3AR1 CDK1 EP300 DRD1 TLR2
22008	neurogenesis	4.31E-08	2.05E-06	20/204 9.8%	675/30003 2.2%	DST ADM OLIG1 NAV1 ANK3 LAMC1 OLIG2 ASCL2 DCLK1 RPE65 CDC20 SIPA1L1 ARTN FABP7 DPYSL3 CDH23 EP300 MBP FSCN2 DRD1
22904	respiratory electron transport chain	7.18E-08	3.35E-06	6/204 2.9%	32/30003 0.1%	MT-ND4 MT-ND5 MT-CO2 MT-CYTB MT-CO3 MT-ND2
48699	generation of neurons	7.99E-08	3.66E-06	19/204 9.3%	634/30003 2.1%	DST ADM OLIG1 NAV1 ANK3 LAMC1 OLIG2 ASCL2 DCLK1 RPE65 CDC20 SIPA1L1 ARTN DPYSL3 CDH23 EP300 MBP FSCN2 DRD1
51239	regulation of multicellular organismal process	9.09E-08	4.08E-06	25/204 12.2%	1074/30003 3.5%	VIT FLT1 LAMA4 ADM HBA-A2 IKZF1 ASCL2 CDC20 PANX1 EPB41L5 CCNB1 SIPA1L1 C3AR1 EP300 MBP DRD1 CAV1 CARD9 OLIG2 TSHR BTC IRF1 ID1 CDK1 TLR2
6810	transport	1.35E-07	5.96E-06	39/204 19.1%	2330/30003 7.7%	MT-ND6 MT-ND4 POM121 MT-ND5 MT-CO1 SLC35F2 ADM PLA2G5 MT-ND2 MT-ND3 CACNA1E RYR3 RLBP1 MT-ND1 BEST1 PANX1 SLC22A15 DPYSL3 DRD1 SCN3A SPTBN1 SLC38A5 DYNC1H1 ATP8B2 DST ABCA3 CAV1 KCNK13 ABCA9 CP SLC39A14 GNPDA1 SLCO1A4 FABP7 MT-CO2 SFXN1 MT-CYTB KIF20A TLR2
51234	establishment of localization	1.67E-07	7.23E-06	39/204 19.1%	2349/30003 7.8%	MT-ND6 MT-ND4 POM121 MT-ND5 MT-CO1 SLC35F2 ADM PLA2G5 MT-ND2 MT-ND3 CACNA1E RYR3 RLBP1 MT-ND1 BEST1 PANX1 SLC22A15 DPYSL3 DRD1 SCN3A SPTBN1 SLC38A5 DYNC1H1 ATP8B2 DST ABCA3 CAV1 KCNK13 ABCA9 CP SLC39A14 GNPDA1 SLCO1A4 FABP7 MT-CO2 SFXN1 MT-CYTB KIF20A TLR2
19228	regulation of action potential in neuron	1.72E-07	7.34E-06	7/204 3.4%	60/30003 0.1%	CLDN5 CD9 MBP DRD1 OLIG2 SCN3A SERINC5
43228	non-membrane-bounded organelle	1.87E-07	7.69E-06	33/204 16.1%	1798/30003 5.9%	TOP2A FHL3 IKZF1 CDC20 EPB41L5 TUBA1C CCNB1 SIPA1L1 ZFP57 CDH23 RAD54L GAS2L1 SPTAN1 SPTBN1 DYNC1H1 DST PLK1 TDRD9 MSN NAV1 PTPN14 AIF1L CENPI PRC1 MAP1A TRIP6 BIRC5 KIF2C KIF20A VIM SPC24 SPC25 MCM2
43232	intracellular non-membrane-bounded organelle	1.87E-07	7.69E-06	33/204 16.1%	1798/30003 5.9%	TOP2A FHL3 IKZF1 CDC20 EPB41L5 TUBA1C CCNB1 SIPA1L1 ZFP57 CDH23 RAD54L GAS2L1 SPTAN1 SPTBN1 DYNC1H1 DST PLK1 TDRD9 MSN NAV1 PTPN14 AIF1L CENPI PRC1 MAP1A TRIP6 BIRC5 KIF2C KIF20A VIM SPC24 SPC25 MCM2
45333	cellular respiration	1.94E-07	7.83E-06	7/204 3.4%	61/30003 0.2%	MT-ND4 MT-ND5 MT-CO1 MT-CO2 MT-CYTB MT-CO3 MT-ND2
6270	DNA-dependent DNA replication initiation	2.55E-07	1.01E-05	4/204 1.9%	9/30003 0.0%	MCM3 MCM4 MCM5 MCM2
44425	membrane part	2.82E-07	1.10E-05	74/204 36.2%	6266/30003 20.8%	MT-ND6 ACVRL1 RTL1 MT-ND4 MT-ND5 FLT1 THSD7B MT-CO1 SLC35F2 HFE MRGPRF MT-ND2 MT-ND3 RYR3 MT-ND1 BEST1 PANX1 SIPA1L1 SLC22A15 VSIG2 C3AR1 GPR139 A4GALT SPTAN1 CD93 DST KCNK13 KREMEN1 SORCS1 UNC5D TNFRSF1B SLC39A14 BTC CLDN5 BIRC5 MT-CO2 MT-CO3 TMEM106A TLR2 POM121 TMPRSS5 PLD4 CACNA1E MS4A6D EPB41L5 H2-DMB2 SLAMF9 CDH23 TNFRSF17 DRD1 SCN3A SLC38A5 ATP8B2 ABCA3 CAV1 ABCA9 FAM189A1 MSN GPR4 PCDHB11…
50801	ion homeostasis	3.85E-07	1.48E-05	14/204 6.8%	380/30003 1.2%	ALAS2 HFE CAV1 ADM OLIG2 RYR3 CLDN5 C3AR1 CD9 MBP DRD1 SCN3A NUCB2 SERINC5
5886	plasma membrane	8.26E-07	3.10E-05	43/204 21.0%	2908/30003 9.6%	FLT1 TMPRSS5 HFE MRGPRF IQGAP1 PLA2G5 CACNA1E BEST1 PANX1 EPB41L5 H2-DMB2 SIPA1L1 CAPNS1 VSIG2 C3AR1 CDH23 MBP GPR139 DRD1 SCN3A SPTAN1 SOCS7 SPTBN1 SLC38A5 CD93 DST ABCA3 CAV1 MSN GPR4 CP SLC39A14 RPE65 TSHR AIF1L BTC CLDN5 TRIP6 GNB3 BIRC5 CD9 CD248 TLR2
48878	chemical homeostasis	8.31E-07	3.10E-05	15/204 7.3%	467/30003 1.5%	ALAS2 HFE CAV1 ADM OLIG2 CACNA1E RYR3 CLDN5 C3AR1 CD9 MBP DRD1 SCN3A NUCB2 SERINC5
16651	oxidoreductase activity, acting on NADH or NADPH	8.88E-07	3.26E-05	6/204 2.9%	48/30003 0.1%	MT-ND6 MT-ND4 MT-ND5 MT-ND2 MT-ND3 MT-ND1
50789	regulation of biological process	9.08E-07	3.29E-05	76/204 37.2%	6697/30003 22.3%	VIT ACVRL1 TOP2A ZCCHC12 FLT1 IGBP1B MAML1 NCF2 CDCA7L MRGPRF ADM HBA-A2 IKZF1 FOXM1 CDC20 PANX1 SIPA1L1 C3AR1 EP300 GPR139 SPTAN1 GAS2L3 DST CAD OLIG1 UNC5D OLIG2 TNFRSF1B PDIA5 BTC CCNA2 CCDC80 IRF1 MAP1A MCM3 MCM4 BIRC5 RIN3 MCM5 TLR2 MCM2 LAMA4 ZFP668 IQGAP1 ASCL2 CACNA1E RASGRP3 EPB41L5 BAG4 CCNB1 ZFP57 MBP DRD1 GAS2L1 SCN3A SOCS7 SPTBN1 PPARGC1B ZFP512 UBE2C CAV1 CARD9 TDRD9 GPR4 RPE65 TSHR…
6873	cellular ion homeostasis	9.26E-07	3.30E-05	13/204 6.3%	350/30003 1.1%	ALAS2 CAV1 ADM OLIG2 RYR3 CLDN5 C3AR1 CD9 MBP DRD1 SCN3A NUCB2 SERINC5
5856	cytoskeleton	9.64E-07	3.37E-05	24/204 11.7%	1137/30003 3.7%	DYNC1H1 DST PLK1 MSN FHL3 NAV1 PTPN14 AIF1L CDC20 EPB41L5 TUBA1C CCNB1 SIPA1L1 PRC1 MAP1A TRIP6 CDH23 BIRC5 KIF2C KIF20A VIM GAS2L1 SPTAN1 SPTBN1
1508	regulation of action potential	9.74E-07	3.37E-05	7/204 3.4%	77/30003 0.2%	CLDN5 CD9 MBP DRD1 OLIG2 SCN3A SERINC5
65008	regulation of biological quality	1.12E-06	3.81E-05	26/204 12.7%	1315/30003 4.3%	ALAS2 NCF2 HFE ADM HBA-A2 CACNA1E RYR3 SIPA1L1 C3AR1 EP300 MBP DRD1 SCN3A SPTAN1 SPTBN1 CAV1 OLIG2 DCLK1 PDIA5 CLDN5 ID1 CD9 SFXN1 NUCB2 SERINC5 TLR2
55082	cellular chemical homeostasis	1.15E-06	3.89E-05	13/204 6.3%	357/30003 1.1%	ALAS2 CAV1 ADM OLIG2 RYR3 CLDN5 C3AR1 CD9 MBP DRD1 SCN3A NUCB2 SERINC5
42592	homeostatic process	1.24E-06	4.11E-05	18/204 8.8%	687/30003 2.2%	ALAS2 HFE CAV1 ADM HBA-A2 OLIG2 CACNA1E RYR3 PDIA5 CLDN5 C3AR1 CD9 SFXN1 MBP DRD1 SCN3A NUCB2 SERINC5
19725	cellular homeostasis	1.58E-06	5.16E-05	14/204 6.8%	428/30003 1.4%	ALAS2 CAV1 ADM OLIG2 RYR3 PDIA5 CLDN5 C3AR1 CD9 MBP DRD1 SCN3A NUCB2 SERINC5
48519	negative regulation of biological process	1.96E-06	6.34E-05	29/204 14.2%	1624/30003 5.4%	VIT ADM IKZF1 FOXM1 ASCL2 EPB41L5 CCNB1 ZFP57 EP300 MBP DRD1 GAS2L1 SPTAN1 SOCS7 SPTBN1 GAS2L3 DST CAV1 TDRD9 OLIG2 TNFRSF1B BTC FABP7 MAP1A ID1 BIRC5 CD9 MXD3 TLR2
32501	multicellular organismal process	2.07E-06	6.60E-05	57/204 27.9%	4554/30003 15.1%	VIT ACVRL1 TOP2A RTL1 ALAS2 FLT1 NCF2 HFE ADM PLAT HBA-A2 IKZF1 LAMC1 FOXM1 RYR3 RLBP1 CDC20 SIPA1L1 DPYSL3 EP300 GPR139 UNC45A DST OLIG1 NAV1 ANK3 UNC5D OLIG2 CLDN5 COL4A1 IRF1 MAP1A BIRC5 TAGLN2 FSCN2 LAMA4 ASCL2 EPB41L5 CCNB1 ZFP57 CDH23 RAD54L MBP DRD1 SCN3A CAV1 TDRD9 DCLK1 RPE65 TSHR ARTN FABP7 ID1 CDK1 CD9 SFXN1 SERINC5
48518	positive regulation of biological process	3.22E-06	1.01E-04	31/204 15.1%	1853/30003 6.1%	VIT TOP2A FLT1 MAML1 NCF2 CDCA7L ADM IKZF1 FOXM1 CDC20 PANX1 EPB41L5 CCNB1 C3AR1 EP300 DRD1 CAV1 CARD9 CAD OLIG2 TSHR BTC CCNA2 CCDC80 ARTN IRF1 CDK1 BIRC5 RBMX TLR2 C1QC
16021	integral to membrane	4.73E-06	1.47E-04	64/204 31.3%	5503/30003 18.3%	MT-ND6 ACVRL1 RTL1 MT-ND4 MT-ND5 FLT1 THSD7B MT-CO1 SLC35F2 HFE MRGPRF MT-ND2 MT-ND3 RYR3 MT-ND1 BEST1 PANX1 SLC22A15 VSIG2 C3AR1 GPR139 A4GALT CD93 KCNK13 KREMEN1 SORCS1 UNC5D TNFRSF1B SLC39A14 BTC CLDN5 MT-CO2 MT-CO3 TMEM106A TLR2 POM121 TMPRSS5 PLD4 CACNA1E MS4A6D H2-DMB2 SLAMF9 CDH23 TNFRSF17 DRD1 SCN3A SLC38A5 ATP8B2 ABCA3 CAV1 ABCA9 FAM189A1 GPR4 PCDHB11 SDK1 SLCO1A4 PCDHB16 ADCK5 CD9 SFXN1…
31224	intrinsic to membrane	4.78E-06	1.47E-04	65/204 31.8%	5625/30003 18.7%	MT-ND6 ACVRL1 RTL1 MT-ND4 MT-ND5 FLT1 THSD7B MT-CO1 SLC35F2 HFE MRGPRF MT-ND2 MT-ND3 RYR3 MT-ND1 BEST1 PANX1 SLC22A15 VSIG2 C3AR1 GPR139 A4GALT CD93 KCNK13 KREMEN1 SORCS1 UNC5D TNFRSF1B SLC39A14 BTC CLDN5 MT-CO2 MT-CO3 TMEM106A TLR2 POM121 TMPRSS5 PLD4 CACNA1E MS4A6D H2-DMB2 SLAMF9 CDH23 TNFRSF17 DRD1 SCN3A SLC38A5 ATP8B2 ABCA3 CAV1 ABCA9 FAM189A1 GPR4 PCDHB11 CP SDK1 SLCO1A4 PCDHB16 ADCK5 CD9 SF…
22610	biological adhesion	5.02E-06	1.50E-04	15/204 7.3%	541/30003 1.8%	SPON1 CD93 DST LAMA4 LAMC1 PCDHB11 CLDN5 EPB41L5 SDK1 COL5A3 TRIP6 PCDHB16 CDH23 CD9 PCDHB4
7155	cell adhesion	5.02E-06	1.50E-04	15/204 7.3%	541/30003 1.8%	SPON1 CD93 DST LAMA4 LAMC1 PCDHB11 CLDN5 EPB41L5 SDK1 COL5A3 TRIP6 PCDHB16 CDH23 CD9 PCDHB4
42391	regulation of membrane potential	5.82E-06	1.72E-04	8/204 3.9%	141/30003 0.4%	CLDN5 CAV1 CD9 MBP DRD1 OLIG2 SCN3A SERINC5
15980	energy derivation by oxidation of organic compounds	6.07E-06	1.77E-04	7/204 3.4%	101/30003 0.3%	MT-ND4 MT-ND5 MT-CO1 MT-CO2 MT-CYTB MT-CO3 MT-ND2
2376	immune system process	6.74E-06	1.94E-04	17/204 8.3%	700/30003 2.3%	VIT ALAS2 IGBP1B DDX58 HFE CARD9 HBA-A2 IKZF1 TNFRSF1B TSHR H2-DMB2 IRF1 C3AR1 SFXN1 MBP TLR2 C1QC
48522	positive regulation of cellular process	6.83E-06	1.95E-04	28/204 13.7%	1638/30003 5.4%	VIT TOP2A FLT1 MAML1 NCF2 CDCA7L ADM IKZF1 FOXM1 CDC20 PANX1 EPB41L5 CCNB1 C3AR1 EP300 DRD1 CAV1 CARD9 CAD OLIG2 BTC CCNA2 CCDC80 IRF1 CDK1 BIRC5 RBMX TLR2
42773	ATP synthesis coupled electron transport	7.43E-06	2.09E-04	4/204 1.9%	19/30003 0.0%	MT-ND4 MT-ND5 MT-CO3 MT-ND2
43170	macromolecule metabolic process	7.61E-06	2.12E-04	54/204 26.4%	4399/30003 14.6%	VIT ACVRL1 TOP2A ZCCHC12 ALAS2 FLT1 MAML1 CDCA7L PLAT IKZF1 FOXM1 PTPDC1 CTSS ADAMTS4 CAPNS1 EME1 PBK EP300 TK1 CAD OLIG1 OLIG2 CDC25C ESPL1 PRPF3 IRF1 MCM3 MCM4 MCM5 FKBP5 MCM2 TMPRSS5 GTF3C5 ZFP668 H2-DMB2 BAG4 CCNB1 ZFP57 RAD54L SOCS7 SPTBN1 PPARGC1B ZFP512 UBE2C PLK1 TDRD9 PTPN14 DCLK1 ID1 TRIP6 CDK1 RBMX MXD3 C1QC
5524	ATP binding	7.78E-06	2.14E-04	25/204 12.2%	1374/30003 4.5%	ACVRL1 TOP2A FLT1 PBK RAD54L TK1 DYNC1H1 ATP8B2 UBE2C DDX58 ABCA3 PLK1 CAD ABCA9 TDRD9 NAV1 DCLK1 CDK1 MCM3 MCM4 KIF2C MCM5 KIF20A ALDH18A1 MCM2
42552	myelination	8.50E-06	2.31E-04	5/204 2.4%	41/30003 0.1%	CLDN5 CD9 MBP OLIG2 SERINC5
6091	generation of precursor metabolites and energy	1.04E-05	2.79E-04	10/204 4.9%	254/30003 0.8%	MT-ND6 MT-ND4 MT-ND5 MT-CO1 MT-CO2 MT-CYTB MT-CO3 MT-ND2 MT-ND3 MT-ND1
32559	adenyl ribonucleotide binding	1.07E-05	2.85E-04	25/204 12.2%	1400/30003 4.6%	ACVRL1 TOP2A FLT1 PBK RAD54L TK1 DYNC1H1 ATP8B2 UBE2C DDX58 ABCA3 PLK1 CAD ABCA9 TDRD9 NAV1 DCLK1 CDK1 MCM3 MCM4 KIF2C MCM5 KIF20A ALDH18A1 MCM2
8366	axon ensheathment	1.21E-05	3.16E-04	5/204 2.4%	44/30003 0.1%	CLDN5 CD9 MBP OLIG2 SERINC5
7272	ensheathment of neurons	1.21E-05	3.16E-04	5/204 2.4%	44/30003 0.1%	CLDN5 CD9 MBP OLIG2 SERINC5
16787	hydrolase activity	1.27E-05	3.28E-04	32/204 15.6%	2084/30003 6.9%	PFKFB3 TMPRSS5 PLD4 PLAT PLA2G5 PTPDC1 CTSS ADAMTS4 CAPNS1 EME1 DPYSL3 RAD54L ACOT9 DYNC1H1 ATP8B2 DDX58 ABCA3 CAD ABCA9 TDRD9 NAV1 CDC25C PTPN14 RPE65 GNPDA1 ESPL1 MCM3 GNB3 MCM4 KIF2C KIF20A GPLD1
775	chromosome, centromeric region	1.43E-05	3.64E-04	7/204 3.4%	115/30003 0.3%	CENPI PLK1 BIRC5 KIF2C IKZF1 SPC24 SPC25
33043	regulation of organelle organization	1.47E-05	3.71E-04	8/204 3.9%	160/30003 0.5%	BTC CCNB1 DST CAV1 MAP1A EP300 SPTAN1 SPTBN1
48523	negative regulation of cellular process	1.72E-05	4.29E-04	25/204 12.2%	1440/30003 4.7%	VIT ADM IKZF1 FOXM1 ASCL2 EPB41L5 CCNB1 ZFP57 EP300 MBP DRD1 GAS2L1 SPTAN1 SOCS7 SPTBN1 GAS2L3 DST CAV1 OLIG2 BTC MAP1A ID1 BIRC5 CD9 MXD3
30182	neuron differentiation	1.78E-05	4.40E-04	13/204 6.3%	460/30003 1.5%	DST ADM OLIG1 ANK3 LAMC1 OLIG2 DCLK1 RPE65 ARTN DPYSL3 CDH23 FSCN2 DRD1
19219	regulation of nucleobase, nucleoside, nucleotide and nucleic acid metabolic process	1.85E-05	4.54E-04	33/204 16.1%	2225/30003 7.4%	VIT TOP2A ZCCHC12 MAML1 CDCA7L ZFP668 IKZF1 FOXM1 ASCL2 RASGRP3 CCNB1 ZFP57 EP300 DRD1 PPARGC1B ZFP512 CAV1 OLIG1 OLIG2 TNFRSF1B TSHR CCNA2 IRF1 ID1 TRIP6 CDK1 MCM3 MCM4 MCM5 RBMX MXD3 TLR2 MCM2
7017	microtubule-based process	1.92E-05	4.60E-04	8/204 3.9%	166/30003 0.5%	DYNC1H1 DST ESPL1 CAV1 BIRC5 KIF2C NAV1 KIF20A
10468	regulation of gene expression	1.92E-05	4.60E-04	33/204 16.1%	2229/30003 7.4%	VIT TOP2A ZCCHC12 MAML1 CDCA7L ZFP668 IKZF1 FOXM1 ASCL2 EPB41L5 CCNB1 ZFP57 EP300 PPARGC1B ZFP512 CAV1 TDRD9 OLIG1 OLIG2 TNFRSF1B RPE65 CCNA2 IRF1 ID1 TRIP6 CDK1 MCM3 MCM4 MCM5 RBMX MXD3 TLR2 MCM2
44444	cytoplasmic part	1.93E-05	4.60E-04	51/204 25.0%	4194/30003 13.9%	MT-ND6 MT-ND4 ALDH1L1 ALAS2 MT-ND5 MT-CO1 NCF2 FHL3 PLAT HBA-A2 MT-ND2 MT-ND3 CTSS RYR3 MT-ND1 CDC20 MT-ATP6 TUBA1C HEBP2 A4GALT SPTAN1 ACOT9 CD93 DST CAD CDC25C PDIA5 MAP1A MT-CO2 RIN3 KIF20A MT-CO3 TLR2 POM121 GSTT1 PLA2G5 RASGRP3 H2-DMB2 CDH23 DRD1 SPTBN1 ABCA3 CAV1 ABCA9 TDRD9 ADCK5 SFXN1 MT-CYTB ALDH18A1 NUCB2 SERINC5
50794	regulation of cellular process	2.06E-05	4.84E-04	69/204 33.8%	6372/30003 21.2%	VIT ACVRL1 TOP2A ZCCHC12 FLT1 IGBP1B MAML1 NCF2 CDCA7L MRGPRF ADM IKZF1 FOXM1 CDC20 PANX1 SIPA1L1 C3AR1 EP300 GPR139 SPTAN1 GAS2L3 DST CAD OLIG1 UNC5D OLIG2 TNFRSF1B PDIA5 BTC CCNA2 CCDC80 IRF1 MAP1A MCM3 MCM4 BIRC5 RIN3 MCM5 TLR2 MCM2 LAMA4 ZFP668 IQGAP1 ASCL2 CACNA1E RASGRP3 EPB41L5 BAG4 CCNB1 ZFP57 MBP DRD1 GAS2L1 SCN3A SOCS7 SPTBN1 PPARGC1B ZFP512 CAV1 CARD9 GPR4 TSHR ID1 TRIP6 CDK1 GNB3 CD9 …
51171	regulation of nitrogen compound metabolic process	2.36E-05	5.48E-04	33/204 16.1%	2252/30003 7.5%	VIT TOP2A ZCCHC12 MAML1 CDCA7L ZFP668 IKZF1 FOXM1 ASCL2 RASGRP3 CCNB1 ZFP57 EP300 DRD1 PPARGC1B ZFP512 CAV1 OLIG1 OLIG2 TNFRSF1B TSHR CCNA2 IRF1 ID1 TRIP6 CDK1 MCM3 MCM4 MCM5 RBMX MXD3 TLR2 MCM2
48468	cell development	2.39E-05	5.48E-04	16/204 7.8%	694/30003 2.3%	DST ADM HBA-A2 ANK3 LAMC1 ASCL2 DCLK1 RPE65 EPB41L5 CCNB1 ARTN DPYSL3 ID1 CDH23 FSCN2 DRD1
5578	proteinaceous extracellular matrix	2.40E-05	5.48E-04	10/204 4.9%	280/30003 0.9%	VIT ADAMTS4 SPON1 CCDC80 COL4A1 COL5A3 LAMA4 MATN1 LAMC1 GPLD1
40012	regulation of locomotion	2.47E-05	5.61E-04	8/204 3.9%	172/30003 0.5%	EPB41L5 FLT1 ARTN LAMA4 C3AR1 DRD1 TSHR TLR2
30554	adenyl nucleotide binding	2.50E-05	5.62E-04	25/204 12.2%	1473/30003 4.9%	ACVRL1 TOP2A FLT1 PBK RAD54L TK1 DYNC1H1 ATP8B2 UBE2C DDX58 ABCA3 PLK1 CAD ABCA9 TDRD9 NAV1 DCLK1 CDK1 MCM3 MCM4 KIF2C MCM5 KIF20A ALDH18A1 MCM2
48513	organ development	3.00E-05	6.68E-04	27/204 13.2%	1680/30003 5.5%	VIT ACVRL1 ALAS2 FLT1 LAMA4 ADM HBA-A2 IKZF1 FOXM1 ASCL2 EPB41L5 CDH23 RAD54L EP300 DRD1 UNC45A CAV1 DCLK1 TSHR COL4A1 FABP7 IRF1 ID1 CDK1 TAGLN2 SFXN1 FSCN2
1883	purine nucleoside binding	3.16E-05	6.96E-04	25/204 12.2%	1494/30003 4.9%	ACVRL1 TOP2A FLT1 PBK RAD54L TK1 DYNC1H1 ATP8B2 UBE2C DDX58 ABCA3 PLK1 CAD ABCA9 TDRD9 NAV1 DCLK1 CDK1 MCM3 MCM4 KIF2C MCM5 KIF20A ALDH18A1 MCM2
6793	phosphorus metabolic process	3.22E-05	6.97E-04	19/204 9.3%	957/30003 3.1%	ACVRL1 MT-ND4 MT-ND5 FLT1 PLK1 CAD MT-ND2 CDC25C PRKAB1 PTPN14 PTPDC1 DCLK1 CCNB1 PBK CDK1 MT-CO3 ALDH18A1 TK1 SPTBN1
6796	phosphate metabolic process	3.22E-05	6.97E-04	19/204 9.3%	957/30003 3.1%	ACVRL1 MT-ND4 MT-ND5 FLT1 PLK1 CAD MT-ND2 CDC25C PRKAB1 PTPN14 PTPDC1 DCLK1 CCNB1 PBK CDK1 MT-CO3 ALDH18A1 TK1 SPTBN1
1882	nucleoside binding	3.37E-05	7.20E-04	25/204 12.2%	1500/30003 4.9%	ACVRL1 TOP2A FLT1 PBK RAD54L TK1 DYNC1H1 ATP8B2 UBE2C DDX58 ABCA3 PLK1 CAD ABCA9 TDRD9 NAV1 DCLK1 CDK1 MCM3 MCM4 KIF2C MCM5 KIF20A ALDH18A1 MCM2
15630	microtubule cytoskeleton	3.38E-05	7.20E-04	11/204 5.3%	354/30003 1.1%	CDC20 TUBA1C DYNC1H1 DST PRC1 MAP1A PLK1 CDH23 KIF2C NAV1 KIF20A
48666	neuron development	3.47E-05	7.32E-04	11/204 5.3%	355/30003 1.1%	DST ARTN DPYSL3 CDH23 ADM ANK3 FSCN2 DRD1 LAMC1 DCLK1 RPE65
19222	regulation of metabolic process	3.51E-05	7.34E-04	39/204 19.1%	2934/30003 9.7%	VIT TOP2A ZCCHC12 FLT1 MAML1 CDCA7L ZFP668 IKZF1 FOXM1 ASCL2 RASGRP3 EPB41L5 CCNB1 ZFP57 EP300 DRD1 PPARGC1B ZFP512 UBE2C CAV1 CARD9 TDRD9 OLIG1 OLIG2 TNFRSF1B RPE65 TSHR CCNA2 IRF1 ID1 TRIP6 CDK1 MCM3 MCM4 MCM5 RBMX MXD3 TLR2 MCM2
60255	regulation of macromolecule metabolic process	4.16E-05	8.62E-04	35/204 17.1%	2527/30003 8.4%	VIT TOP2A ZCCHC12 MAML1 CDCA7L ZFP668 IKZF1 FOXM1 ASCL2 EPB41L5 CCNB1 ZFP57 EP300 PPARGC1B ZFP512 UBE2C CAV1 CARD9 TDRD9 OLIG1 OLIG2 TNFRSF1B RPE65 CCNA2 IRF1 ID1 TRIP6 CDK1 MCM3 MCM4 MCM5 RBMX MXD3 TLR2 MCM2
5694	chromosome	4.46E-05	9.17E-04	11/204 5.3%	365/30003 1.2%	TOP2A ZFP57 CENPI PLK1 RAD54L BIRC5 KIF2C IKZF1 SPC24 SPC25 MCM2
40017	positive regulation of locomotion	4.82E-05	9.83E-04	6/204 2.9%	95/30003 0.3%	EPB41L5 FLT1 ARTN C3AR1 DRD1 TLR2
51128	regulation of cellular component organization	5.06E-05	1.02E-03	12/204 5.8%	438/30003 1.4%	CDC20 BTC EPB41L5 CCNB1 SIPA1L1 DST CAV1 MAP1A EP300 MBP SPTAN1 SPTBN1
31012	extracellular matrix	5.51E-05	1.09E-03	10/204 4.9%	309/30003 1.0%	VIT ADAMTS4 SPON1 CCDC80 COL4A1 COL5A3 LAMA4 MATN1 LAMC1 GPLD1
44427	chromosomal part	5.51E-05	1.09E-03	10/204 4.9%	309/30003 1.0%	ZFP57 CENPI PLK1 RAD54L BIRC5 KIF2C IKZF1 SPC24 SPC25 MCM2
42221	response to chemical stimulus	5.65E-05	1.11E-03	20/204 9.8%	1086/30003 3.6%	FLT1 NCF2 CAV1 CARD9 ADM PLAT FOXM1 CP RPE65 PANX1 EPB41L5 ID1 C3AR1 CDK1 RAD54L EP300 DRD1 SCN3A SOCS7 TLR2
44260	cellular macromolecule metabolic process	5.68E-05	1.11E-03	47/204 23.0%	3900/30003 12.9%	VIT ACVRL1 TOP2A ZCCHC12 ALAS2 FLT1 GTF3C5 MAML1 CDCA7L ZFP668 IKZF1 FOXM1 PTPDC1 H2-DMB2 BAG4 CCNB1 ZFP57 EME1 PBK RAD54L EP300 TK1 SOCS7 SPTBN1 PPARGC1B ZFP512 UBE2C PLK1 CAD TDRD9 OLIG1 OLIG2 CDC25C PTPN14 DCLK1 PRPF3 IRF1 ID1 TRIP6 CDK1 MCM3 MCM4 MCM5 RBMX MXD3 FKBP5 MCM2
6261	DNA-dependent DNA replication	6.43E-05	1.25E-03	4/204 1.9%	32/30003 0.1%	MCM3 MCM4 MCM5 MCM2
16491	oxidoreductase activity	6.73E-05	1.28E-03	15/204 7.3%	677/30003 2.2%	MT-ND6 MT-ND4 ALDH1L1 MT-ND5 MT-CO1 GSTT1 MT-ND2 MT-ND3 CP MT-ND1 BDH2 MT-CO2 MT-CYTB MT-CO3 ALDH18A1
44430	cytoskeletal part	6.73E-05	1.28E-03	15/204 7.3%	677/30003 2.2%	DYNC1H1 DST PLK1 FHL3 NAV1 CDC20 TUBA1C PRC1 MAP1A CDH23 KIF2C KIF20A VIM SPTAN1 SPTBN1
6259	DNA metabolic process	7.36E-05	1.39E-03	11/204 5.3%	386/30003 1.2%	TOP2A ZFP57 EME1 CAD TDRD9 MCM3 RAD54L MCM4 MCM5 TK1 MCM2
16310	phosphorylation	8.66E-05	1.63E-03	16/204 7.8%	774/30003 2.5%	ACVRL1 MT-ND4 MT-ND5 FLT1 PLK1 CAD MT-ND2 PRKAB1 DCLK1 CCNB1 PBK CDK1 MT-CO3 ALDH18A1 TK1 SPTBN1
51493	regulation of cytoskeleton organization	9.38E-05	1.75E-03	6/204 2.9%	107/30003 0.3%	DST CAV1 MAP1A EP300 SPTAN1 SPTBN1
50896	response to stimulus	9.84E-05	1.82E-03	34/204 16.6%	2530/30003 8.4%	FLT1 IGBP1B NCF2 HFE ADM PLAT FOXM1 RLBP1 PANX1 EPB41L5 EME1 C3AR1 CDH23 RAD54L EP300 MBP DRD1 SCN3A SOCS7 DTX3L DDX58 CAV1 CARD9 TNFRSF1B PRKAB1 CP RPE65 PDIA5 TSHR FABP7 ID1 CDK1 TLR2 C1QC
50793	regulation of developmental process	9.89E-05	1.82E-03	16/204 7.8%	783/30003 2.6%	VIT CAV1 LAMA4 IKZF1 OLIG2 ASCL2 CDC20 BTC EPB41L5 CCNB1 SIPA1L1 ID1 C3AR1 CDK1 EP300 MBP
43933	macromolecular complex subunit organization	1.33E-04	2.43E-03	11/204 5.3%	413/30003 1.3%	ACVRL1 POM121 BAG4 CCNB1 CAV1 CDK1 EP300 HBA-A2 PRKAB1 RBMX MCM2
55114	oxidation reduction	1.35E-04	2.44E-03	14/204 6.8%	640/30003 2.1%	MT-ND6 MT-ND4 ALDH1L1 MT-ND5 MT-CO1 MT-ND2 MT-ND3 CP MT-ND1 BDH2 MT-CO2 MT-CYTB MT-CO3 ALDH18A1
32437	cuticular plate	1.37E-04	2.47E-03	2/204 0.9%	3/30003 0.0%	SPTAN1 SPTBN1
17111	nucleoside-triphosphatase activity	1.46E-04	2.59E-03	13/204 6.3%	566/30003 1.8%	DYNC1H1 ATP8B2 DDX58 ABCA3 ABCA9 TDRD9 NAV1 MCM3 RAD54L GNB3 MCM4 KIF2C KIF20A
42775	mitochondrial ATP synthesis coupled electron transport	1.62E-04	2.87E-03	3/204 1.4%	16/30003 0.0%	MT-ND4 MT-CO3 MT-ND2
5215	transporter activity	1.63E-04	2.87E-03	18/204 8.8%	993/30003 3.3%	ALDH1L1 ATP8B2 MT-CO1 KCNK13 SLC39A14 CACNA1E RYR3 RLBP1 BEST1 PANX1 SLC22A15 SLCO1A4 FABP7 MT-CO2 SFXN1 MT-CO3 SCN3A SLC38A5
31326	regulation of cellular biosynthetic process	1.66E-04	2.90E-03	31/204 15.1%	2278/30003 7.5%	VIT TOP2A ZCCHC12 MAML1 CDCA7L ZFP668 IKZF1 FOXM1 ASCL2 ZFP57 EP300 DRD1 PPARGC1B ZFP512 CAV1 CARD9 OLIG1 OLIG2 TSHR CCNA2 IRF1 ID1 TRIP6 CDK1 MCM3 MCM4 MCM5 RBMX MXD3 TLR2 MCM2
34641	cellular nitrogen compound metabolic process	1.82E-04	3.16E-03	37/204 18.1%	2944/30003 9.8%	VIT TOP2A ZCCHC12 ALDH1L1 ALAS2 GTF3C5 MAML1 NCF2 CDCA7L ZFP668 IKZF1 PLA2G5 FOXM1 BAG4 ZFP57 EME1 RAD54L TK1 PPARGC1B ZFP512 ATP8B2 CAD TDRD9 OLIG1 OLIG2 PRPF3 IRF1 ID1 TRIP6 MCM3 GNB3 MCM4 MCM5 ALDH18A1 RBMX MXD3 MCM2
30261	chromosome condensation	1.96E-04	3.36E-03	3/204 1.4%	17/30003 0.0%	TOP2A CDK1 NCAPH
9889	regulation of biosynthetic process	1.97E-04	3.36E-03	31/204 15.1%	2300/30003 7.6%	VIT TOP2A ZCCHC12 MAML1 CDCA7L ZFP668 IKZF1 FOXM1 ASCL2 ZFP57 EP300 DRD1 PPARGC1B ZFP512 CAV1 CARD9 OLIG1 OLIG2 TSHR CCNA2 IRF1 ID1 TRIP6 CDK1 MCM3 MCM4 MCM5 RBMX MXD3 TLR2 MCM2
80090	regulation of primary metabolic process	1.98E-04	3.36E-03	34/204 16.6%	2625/30003 8.7%	VIT TOP2A ZCCHC12 MAML1 CDCA7L ZFP668 IKZF1 FOXM1 ASCL2 RASGRP3 CCNB1 ZFP57 EP300 DRD1 PPARGC1B ZFP512 UBE2C CAV1 OLIG1 OLIG2 TNFRSF1B TSHR CCNA2 IRF1 ID1 TRIP6 CDK1 MCM3 MCM4 MCM5 RBMX MXD3 TLR2 MCM2
19226	transmission of nerve impulse	2.12E-04	3.57E-03	9/204 4.4%	297/30003 0.9%	CLDN5 CD9 PLAT MBP GPR139 DRD1 OLIG2 SCN3A SERINC5
31323	regulation of cellular metabolic process	2.19E-04	3.65E-03	35/204 17.1%	2749/30003 9.1%	VIT TOP2A ZCCHC12 FLT1 MAML1 CDCA7L ZFP668 IKZF1 FOXM1 ASCL2 RASGRP3 CCNB1 ZFP57 EP300 DRD1 PPARGC1B ZFP512 CAV1 CARD9 OLIG1 OLIG2 TNFRSF1B TSHR CCNA2 IRF1 ID1 TRIP6 CDK1 MCM3 MCM4 MCM5 RBMX MXD3 TLR2 MCM2
71103	DNA conformation change	2.20E-04	3.65E-03	5/204 2.4%	80/30003 0.2%	TOP2A CDK1 MCM4 NCAPH MCM2
16462	pyrophosphatase activity	2.36E-04	3.90E-03	13/204 6.3%	595/30003 1.9%	DYNC1H1 ATP8B2 DDX58 ABCA3 ABCA9 TDRD9 NAV1 MCM3 RAD54L GNB3 MCM4 KIF2C KIF20A
5743	mitochondrial inner membrane	2.40E-04	3.93E-03	9/204 4.4%	302/30003 1.0%	MT-ND5 MT-CO1 MT-CO2 SFXN1 MT-CYTB MT-CO3 ALDH18A1 MT-ND2 MT-ND1
32555	purine ribonucleotide binding	2.43E-04	3.93E-03	25/204 12.2%	1701/30003 5.6%	ACVRL1 TOP2A FLT1 PBK RAD54L TK1 DYNC1H1 ATP8B2 UBE2C DDX58 ABCA3 PLK1 CAD ABCA9 TDRD9 NAV1 DCLK1 CDK1 MCM3 MCM4 KIF2C MCM5 KIF20A ALDH18A1 MCM2
5874	microtubule	2.45E-04	3.93E-03	8/204 3.9%	239/30003 0.7%	TUBA1C DYNC1H1 DST PRC1 MAP1A KIF2C NAV1 KIF20A
32553	ribonucleotide binding	2.45E-04	3.93E-03	25/204 12.2%	1702/30003 5.6%	ACVRL1 TOP2A FLT1 PBK RAD54L TK1 DYNC1H1 ATP8B2 UBE2C DDX58 ABCA3 PLK1 CAD ABCA9 TDRD9 NAV1 DCLK1 CDK1 MCM3 MCM4 KIF2C MCM5 KIF20A ALDH18A1 MCM2
16818	hydrolase activity, acting on acid anhydrides, in phosphorus-containing anhydrides	2.48E-04	3.96E-03	13/204 6.3%	598/30003 1.9%	DYNC1H1 ATP8B2 DDX58 ABCA3 ABCA9 TDRD9 NAV1 MCM3 RAD54L GNB3 MCM4 KIF2C KIF20A
32989	cellular component morphogenesis	2.50E-04	3.96E-03	10/204 4.9%	372/30003 1.2%	EPB41L5 DST ARTN DPYSL3 ID1 CDH23 CD9 ADM ANK3 DCLK1
16817	hydrolase activity, acting on acid anhydrides	2.52E-04	3.97E-03	13/204 6.3%	599/30003 1.9%	DYNC1H1 ATP8B2 DDX58 ABCA3 ABCA9 TDRD9 NAV1 MCM3 RAD54L GNB3 MCM4 KIF2C KIF20A
4129	cytochrome-c oxidase activity	2.77E-04	4.25E-03	3/204 1.4%	19/30003 0.0%	MT-CO1 MT-CO2 MT-CO3
16675	oxidoreductase activity, acting on heme group of donors	2.77E-04	4.25E-03	3/204 1.4%	19/30003 0.0%	MT-CO1 MT-CO2 MT-CO3
16676	oxidoreductase activity, acting on heme group of donors, oxygen as acceptor	2.77E-04	4.25E-03	3/204 1.4%	19/30003 0.0%	MT-CO1 MT-CO2 MT-CO3
15002	heme-copper terminal oxidase activity	2.77E-04	4.25E-03	3/204 1.4%	19/30003 0.0%	MT-CO1 MT-CO2 MT-CO3
226	microtubule cytoskeleton organization	2.92E-04	4.45E-03	5/204 2.4%	85/30003 0.2%	DST ESPL1 CAV1 BIRC5 NAV1
6807	nitrogen compound metabolic process	3.19E-04	4.81E-03	37/204 18.1%	3029/30003 10.0%	VIT TOP2A ZCCHC12 ALDH1L1 ALAS2 GTF3C5 MAML1 NCF2 CDCA7L ZFP668 IKZF1 PLA2G5 FOXM1 BAG4 ZFP57 EME1 RAD54L TK1 PPARGC1B ZFP512 ATP8B2 CAD TDRD9 OLIG1 OLIG2 PRPF3 IRF1 ID1 TRIP6 MCM3 GNB3 MCM4 MCM5 ALDH18A1 RBMX MXD3 MCM2
19866	organelle inner membrane	3.19E-04	4.81E-03	9/204 4.4%	314/30003 1.0%	MT-ND5 MT-CO1 MT-CO2 SFXN1 MT-CYTB MT-CO3 ALDH18A1 MT-ND2 MT-ND1
65003	macromolecular complex assembly	3.21E-04	4.81E-03	10/204 4.9%	384/30003 1.2%	ACVRL1 BAG4 CCNB1 CAV1 CDK1 EP300 HBA-A2 PRKAB1 RBMX MCM2
